# The novel conserved NAD^+^-binding micropeptide SGHRT regulates mitochondrial function and metabolism in human cardiomyocytes

**DOI:** 10.1101/2021.10.24.465637

**Authors:** Vinh Dang Do, Nikhil Kumar Tulsian, Warren KY Tan, Zhe Li, Liyi Cheng, Matias I. Autio, Wilson LW Tan, Zenia Tiang, Arnaud Perrin, Jianhong Ching, Mayin Lee, Isabelle Bonne, Chrishan Ramachandra, Choon Kiat Lim, Derek J Hausenloy, Chester Lee Drum, A. Mark Richards, Ganesh S. Anand, Roger SY Foo

**Affiliations:** Cardiovascular Research Institute, Yong Loo Lin School of Medicine, National University of Singapore (NUS); Cardiovascular Disease Translational Research Programme, National University Health Systems, Singapore; Genome Institute of Singapore, Agency of Science Research and Technology, Singapore; Department of Biological Sciences, Faculty of Science, National University of Singapore; Department of Biochemistry, Yong Loo Lin School of Medicine, National University of Singapore; Department of Cardiology, National Heart Centre Singapore, Singapore; Cardiovascular and Metabolic Disorders Program, Duke-NUS Medical School, Singapore; Life Sciences Institute Immunology Programme, Centre for Life Sciences, National University of Singapore; Cardiovascular ACP, Duke-NUS Medical School, Singapore; Christchurch Heart Institute, University of Otago, New Zealand; Department of Chemistry, PennState University, Pennsylvania, USA

## Abstract

Nicotinamide adenine dinucleotide (NAD) is a critical metabolite and coenzyme for multiple metabolic pathways and cellular processes (*1-4*). In this study, we identified Singheart, SGHRT as a nuclear genome-encoded NAD+-binding mitochondrial micropeptide. SGHRT, present in both monomeric and dimeric forms, binds directly to NAD, but not NADH or flavin adenine dinucleotide (FAD). Localized to the inner mitochondrial membrane and mitochondrial matrix, SGHRT interacts with the mitochondrial enzymes Succinate-CoA Ligase and Succinate Dehydrogenase. *SGHRT* deletion in human embryonic stem cell derived cardiomyocytes disrupted mitochondria morphology, decreased total NAD and ATP abundance, and resulted in defective TCA cycle metabolism, the electron transport chain and in Ox-Phos processes. These results comprise the first report of an NAD^+^-binding micropeptide, SGHRT, required for mitochondrial function and metabolism.
