## Supplementary material for "The novel conserved NAD^+^-binding micropeptide SGHRT regulates mitochondrial function and metabolism in human cardiomyocytes": Table S6

### Sheet: Sheet1
RT-QPCR primers
	Forward primer (5' to 3')	Reverse primer (5' to 3')
SGHRT	GGCAACGTGGTTGGAATGTAT	AGGGGGTTTCTTCTTGGCAT
GAPDH	GTGGACCTGACCTGCCGTCT	GGAGGAGTGGGTGTCGCTGT
PPIA	TTCTGCTGTCTTTGGGACCT	CACCGTGTTCTTCGACATTG
gRNA sequences for knockout generation
SGHRT sgRNA set 1	atctgagctcgcggccgcgatatcgGAGGGCCTATTTCCCATG	gaaataggccctcTATTTCTAGCTCTAAAACAAAAAAGC
SGHRT sgRNA set 2	agagctagaaataGAGGGCCTATTTCCCATG	ccactgacgggcacctcgagtgaatAAAAAAGCACCGACTCGG
gRNA sequences for Base Editing generation
1sg into ancBE & ABEmax	gcgatgtacgggccagatatAAAAAAGCACCGACTCGG	tagtcaataatcaatgtcaacgcgtGAGGGCCTATTTCCCATG
