## Supplementary material for "The novel conserved NAD^+^-binding micropeptide SGHRT regulates mitochondrial function and metabolism in human cardiomyocytes": Table S5

### Sheet: Table S5
Gene ID	Gene Name	biotype	Log2_Fold change (KO vs WT)	PValue	FDR
ENSG00000243317.3	C7orf73	protein_coding	-6.92322	1.00283e-21	1.13193e-17
ENSG00000147381.7	MAGEA4	protein_coding	-8.00006	1.33184e-21	1.13193e-17
ENSG00000159176.9	CSRP1	protein_coding	-3.15994	3.66782e-15	3.2479e-12
ENSG00000184470.15	TXNRD2	protein_coding	-3.8147	3.69413e-15	3.2479e-12
ENSG00000198848.8	CES1	protein_coding	-5.33568	5.90927e-14	2.79016e-11
ENSG00000151413.12	NUBPL	protein_coding	-1.46541	8.1121e-14	3.50567e-11
ENSG00000197044.6	ZNF441	protein_coding	-7.85647	1.57e-13	5.88681e-11
ENSG00000131730.11	CKMT2	protein_coding	-1.34018	2.866e-12	5.18259e-10
ENSG00000071205.7	ARHGAP10	protein_coding	-1.16451	3.05327e-12	5.43174e-10
ENSG00000175567.4	UCP2	protein_coding	-1.3145	7.08642e-12	1.04441e-09
ENSG00000164707.11	SLC13A4	protein_coding	-6.32418	8.15358e-12	1.16793e-09
ENSG00000107521.14	HPS1	protein_coding	-1.11699	8.28728e-12	1.18045e-09
ENSG00000150907.6	FOXO1	protein_coding	-1.39824	2.75771e-11	3.18159e-09
ENSG00000163171.6	CDC42EP3	protein_coding	-1.15324	4.72202e-11	5.12329e-09
ENSG00000138771.10	SHROOM3	protein_coding	-1.20591	4.75436e-11	5.13652e-09
ENSG00000152137.2	HSPB8	protein_coding	-1.09367	8.72004e-11	8.51858e-09
ENSG00000093010.7	COMT	protein_coding	-2.06567	9.3772e-11	8.97648e-09
ENSG00000175445.10	LPL	protein_coding	-2.2088	1.10316e-10	1.01542e-08
ENSG00000161267.7	BDH1	protein_coding	-1.09132	1.2893e-10	1.16968e-08
ENSG00000163864.10	NMNAT3	protein_coding	-1.98883	1.3845e-10	1.23428e-08
ENSG00000196376.6	SLC35F1	protein_coding	-1.38044	1.78217e-10	1.53514e-08
ENSG00000188730.4	VWC2	protein_coding	-2.21439	1.94269e-10	1.64561e-08
ENSG00000119125.12	GDA	protein_coding	-5.74613	2.0245e-10	1.70359e-08
ENSG00000108439.5	PNPO	protein_coding	-3.12156	2.08901e-10	1.74385e-08
ENSG00000114279.9	FGF12	protein_coding	-1.78592	3.68703e-10	2.84013e-08
ENSG00000135604.9	STX11	protein_coding	-1.6775	3.76676e-10	2.89281e-08
ENSG00000170448.7	NFXL1	protein_coding	-1.59029	3.87123e-10	2.95524e-08
ENSG00000184216.7	IRAK1	protein_coding	-1.35238	4.49738e-10	3.31416e-08
ENSG00000185518.7	SV2B	protein_coding	-2.17293	6.04757e-10	4.31918e-08
ENSG00000129255.10	MPDU1	protein_coding	-1.05512	6.42925e-10	4.50348e-08
ENSG00000109854.9	HTATIP2	protein_coding	-1.16703	7.37551e-10	5.00142e-08
ENSG00000175564.8	UCP3	protein_coding	-1.47783	8.37402e-10	5.46068e-08
ENSG00000205363.4	C15orf59	protein_coding	-1.52125	8.6076e-10	5.57026e-08
ENSG00000003402.15	CFLAR	protein_coding	-1.47705	9.31906e-10	5.89598e-08
ENSG00000079931.10	MOXD1	protein_coding	-1.44486	9.36226e-10	5.90865e-08
ENSG00000168453.10	HR	protein_coding	-2.60511	1.18886e-09	7.18355e-08
ENSG00000075702.12	WDR62	protein_coding	-1.15214	1.19562e-09	7.18981e-08
ENSG00000151136.10	BTBD11	protein_coding	-1.68197	1.28002e-09	7.6076e-08
ENSG00000206532.2	RP11-553A10.1	protein_coding	-2.70769	1.32256e-09	7.80584e-08
ENSG00000163754.13	GYG1	protein_coding	-1.0422	1.42605e-09	8.3014e-08
ENSG00000154678.12	PDE1C	protein_coding	-1.81474	1.83456e-09	1.02804e-07
ENSG00000101460.8	MAP1LC3A	protein_coding	-1.12541	2.05024e-09	1.12661e-07
ENSG00000189221.5	MAOA	protein_coding	-1.63667	2.22434e-09	1.197e-07
ENSG00000127824.9	TUBA4A	protein_coding	-2.19789	2.669e-09	1.40893e-07
ENSG00000128594.3	LRRC4	protein_coding	-1.5373	3.26707e-09	1.71048e-07
ENSG00000158813.13	EDA	protein_coding	-1.04454	4.21558e-09	2.13687e-07
ENSG00000115841.15	RMDN2	protein_coding	-1.48933	4.88865e-09	2.42975e-07
ENSG00000176490.4	DIRAS1	protein_coding	-1.09469	4.96345e-09	2.4505e-07
ENSG00000016402.8	IL20RA	protein_coding	-1.71139	5.39176e-09	2.63865e-07
ENSG00000121316.6	PLBD1	protein_coding	-1.1752	6.23307e-09	3.00424e-07
ENSG00000100170.5	SLC5A1	protein_coding	-1.49734	6.80753e-09	3.23224e-07
ENSG00000173406.11	DAB1	protein_coding	-1.1138	7.03563e-09	3.32199e-07
ENSG00000132359.9	RAP1GAP2	protein_coding	-1.25363	7.56364e-09	3.51916e-07
ENSG00000197165.6	SULT1A2	protein_coding	-1.25969	8.94792e-09	4.04513e-07
ENSG00000140465.9	CYP1A1	protein_coding	-1.65781	9.73322e-09	4.3386e-07
ENSG00000173706.8	HEG1	protein_coding	-1.44636	1.03251e-08	4.57841e-07
ENSG00000005471.11	ABCB4	protein_coding	-1.2695	1.07798e-08	4.75522e-07
ENSG00000106633.11	GCK	protein_coding	-1.60332	1.21249e-08	5.25764e-07
ENSG00000175591.7	P2RY2	protein_coding	-2.42173	1.45521e-08	6.17364e-07
ENSG00000163380.11	LMOD3	protein_coding	-1.53035	1.60696e-08	6.71683e-07
ENSG00000187715.9	KBTBD12	protein_coding	-1.91873	1.61818e-08	6.75267e-07
ENSG00000150722.6	PPP1R1C	protein_coding	-1.19874	2.01757e-08	8.23072e-07
ENSG00000105976.10	MET	protein_coding	-1.41345	2.03285e-08	8.26719e-07
ENSG00000174032.12	SLC25A30	protein_coding	-1.33071	2.11506e-08	8.47833e-07
ENSG00000111816.6	FRK	protein_coding	-1.25864	2.12795e-08	8.50412e-07
ENSG00000119138.3	KLF9	protein_coding	-1.47775	2.87607e-08	1.10772e-06
ENSG00000198873.10	GRK5	protein_coding	-1.15062	3.42562e-08	1.29206e-06
ENSG00000129038.11	LOXL1	protein_coding	-1.5317	3.55486e-08	1.33292e-06
ENSG00000177873.8	ZNF619	protein_coding	-1.42086	3.7019e-08	1.37792e-06
ENSG00000170549.3	IRX1	protein_coding	-1.45256	3.80016e-08	1.40947e-06
ENSG00000196468.5	FGF16	protein_coding	-2.77319	4.24278e-08	1.54885e-06
ENSG00000043591.4	ADRB1	protein_coding	-1.64401	4.39584e-08	1.59206e-06
ENSG00000078328.15	RBFOX1	protein_coding	-1.11237	4.81723e-08	1.72393e-06
ENSG00000125257.9	ABCC4	protein_coding	-1.01457	5.33091e-08	1.87998e-06
ENSG00000183287.9	CCBE1	protein_coding	-1.16162	5.71738e-08	1.99428e-06
ENSG00000130429.8	ARPC1B	protein_coding	-1.05053	6.07937e-08	2.10606e-06
ENSG00000130300.4	PLVAP	protein_coding	-3.75909	6.51425e-08	2.2205e-06
ENSG00000104313.13	EYA1	protein_coding	-1.24857	9.08881e-08	2.94083e-06
ENSG00000256797.1	KLRF2	protein_coding	-3.3038	9.73014e-08	3.12849e-06
ENSG00000127951.5	FGL2	protein_coding	-1.44109	1.08737e-07	3.44834e-06
ENSG00000140459.13	CYP11A1	protein_coding	-1.49673	1.09884e-07	3.47606e-06
ENSG00000087250.4	MT3	protein_coding	-1.18467	1.23864e-07	3.84206e-06
ENSG00000103184.7	SEC14L5	protein_coding	-1.3133	1.56956e-07	4.76987e-06
ENSG00000107738.15	C10orf54	protein_coding	-1.24233	1.67486e-07	5.06571e-06
ENSG00000091622.11	PITPNM3	protein_coding	-1.33745	1.76179e-07	5.27853e-06
ENSG00000144824.15	PHLDB2	protein_coding	-1.17529	2.35206e-07	6.81484e-06
ENSG00000185274.7	WBSCR17	protein_coding	-1.27149	2.75504e-07	7.81372e-06
ENSG00000069431.6	ABCC9	protein_coding	-1.04181	2.86499e-07	8.05389e-06
ENSG00000174611.7	KY	protein_coding	-1.1027	2.9715e-07	8.28026e-06
ENSG00000176049.11	JAKMIP2	protein_coding	-1.05579	3.12294e-07	8.61908e-06
ENSG00000130054.4	FAM155B	protein_coding	-1.42339	4.47318e-07	1.1758e-05
ENSG00000176136.4	MC5R	protein_coding	-1.80851	6.44588e-07	1.60186e-05
ENSG00000134463.10	ECHDC3	protein_coding	-1.06063	7.04783e-07	1.71796e-05
ENSG00000172209.4	GPR22	protein_coding	-1.24575	7.59707e-07	1.8188e-05
ENSG00000148386.5	LCN9	protein_coding	-4.31582	7.65701e-07	1.82972e-05
ENSG00000154447.10	SH3RF1	protein_coding	-1.16841	8.28831e-07	1.97133e-05
ENSG00000136235.11	GPNMB	protein_coding	-1.42523	8.8897e-07	2.08519e-05
ENSG00000151623.10	NR3C2	protein_coding	-1.03033	8.95101e-07	2.09675e-05
ENSG00000188582.4	PAQR9	protein_coding	-1.55775	1.30883e-06	2.92547e-05
ENSG00000077157.16	PPP1R12B	protein_coding	-1.01499	1.40597e-06	3.10912e-05
ENSG00000138166.5	DUSP5	protein_coding	-1.20632	1.64384e-06	3.55195e-05
ENSG00000189350.8	FAM179A	protein_coding	-1.60409	1.69834e-06	3.64193e-05
ENSG00000117479.8	SLC19A2	protein_coding	-1.03608	2.08925e-06	4.36279e-05
ENSG00000134595.6	SOX3	protein_coding	-2.28934	2.27104e-06	4.70771e-05
ENSG00000109846.3	CRYAB	protein_coding	-1.40567	2.56436e-06	5.16866e-05
ENSG00000133401.11	PDZD2	protein_coding	-1.20552	2.9318e-06	5.79025e-05
ENSG00000164283.8	ESM1	protein_coding	-3.81142	3.59528e-06	6.84455e-05
ENSG00000164089.4	ETNPPL	protein_coding	-1.01493	3.66541e-06	6.94332e-05
ENSG00000007171.12	NOS2	protein_coding	-2.38203	5.72453e-06	0.000101501
ENSG00000182747.4	SLC35D3	protein_coding	-1.14877	5.78771e-06	0.000102337
ENSG00000196353.7	CPNE4	protein_coding	-1.52295	5.94163e-06	0.000104695
ENSG00000165474.5	GJB2	protein_coding	-1.69745	6.00138e-06	0.000105529
ENSG00000188732.6	FAM221A	protein_coding	-1.20425	6.63736e-06	0.000114656
ENSG00000106714.13	CNTNAP3	protein_coding	-1.09689	7.44685e-06	0.000126497
ENSG00000163053.6	SLC16A14	protein_coding	-1.25707	7.7045e-06	0.000130613
ENSG00000173208.3	ABCD2	protein_coding	-1.10373	8.04539e-06	0.00013567
ENSG00000138131.3	LOXL4	protein_coding	-1.00025	8.50773e-06	0.000141964
ENSG00000138678.6	AGPAT9	protein_coding	-1.31368	9.3567e-06	0.000153124
ENSG00000126353.3	CCR7	protein_coding	-2.71162	9.50555e-06	0.000154906
ENSG00000164764.10	SBSPON	protein_coding	-1.18509	9.61054e-06	0.000156475
ENSG00000198133.4	TMEM229B	protein_coding	-1.06183	1.02534e-05	0.000164319
ENSG00000154217.10	PITPNC1	protein_coding	-1.04457	1.19254e-05	0.000186427
ENSG00000180801.11	ARSJ	protein_coding	-1.29766	1.24385e-05	0.000192911
ENSG00000221955.6	SLC12A8	protein_coding	-1.22085	1.56747e-05	0.000236204
ENSG00000115828.11	QPCT	protein_coding	-1.04192	1.79253e-05	0.000264798
ENSG00000119938.8	PPP1R3C	protein_coding	-1.24739	1.90481e-05	0.000278078
ENSG00000168309.12	FAM107A	protein_coding	-1.24001	1.97187e-05	0.000285597
ENSG00000179284.4	DAND5	protein_coding	-1.42604	2.25942e-05	0.000321743
ENSG00000138435.10	CHRNA1	protein_coding	-2.14619	2.35115e-05	0.000331934
ENSG00000134716.5	CYP2J2	protein_coding	-1.32465	2.39892e-05	0.000338116
ENSG00000164023.10	SGMS2	protein_coding	-1.20898	2.58585e-05	0.000360824
ENSG00000198680.3	TUSC1	protein_coding	-1.4973	2.75339e-05	0.000380094
ENSG00000196132.7	MYT1	protein_coding	-2.35859	2.75887e-05	0.000380643
ENSG00000261115.1	TMEM178B	protein_coding	-1.10796	2.79891e-05	0.000384917
ENSG00000109906.9	ZBTB16	protein_coding	-1.43507	2.81384e-05	0.000386554
ENSG00000170801.5	HTRA3	protein_coding	-1.14839	3.64001e-05	0.000478398
ENSG00000079156.12	OSBPL6	protein_coding	-1.0404	3.86235e-05	0.000503285
ENSG00000123836.10	PFKFB2	protein_coding	-1.06902	3.88873e-05	0.000506389
ENSG00000113578.13	FGF1	protein_coding	-1.15115	4.02626e-05	0.00052243
ENSG00000100558.4	PLEK2	protein_coding	-1.01882	4.21105e-05	0.00054063
ENSG00000038295.3	TLL1	protein_coding	-1.89466	4.22845e-05	0.000542591
ENSG00000183873.11	SCN5A	protein_coding	-1.26167	4.26027e-05	0.000545576
ENSG00000138675.12	FGF5	protein_coding	-1.53502	4.77788e-05	0.000603376
ENSG00000077009.9	NMRK2	protein_coding	-1.11023	5.47493e-05	0.000676959
ENSG00000135346.4	CGA	protein_coding	-5.28434	5.60412e-05	0.000690949
ENSG00000104833.6	TUBB4A	protein_coding	-1.00673	6.35473e-05	0.000772659
ENSG00000198797.6	BRINP2	protein_coding	-1.30015	7.01166e-05	0.000838932
ENSG00000230873.4	STMND1	protein_coding	-1.93139	7.12462e-05	0.000848069
ENSG00000137960.5	GIPC2	protein_coding	-1.60965	7.99466e-05	0.000930351
ENSG00000177453.3	NIM1	protein_coding	-1.16255	8.90249e-05	0.00101742
ENSG00000132130.7	LHX1	protein_coding	-2.67425	9.2573e-05	0.0010495
ENSG00000174607.6	UGT8	protein_coding	-1.14957	9.28525e-05	0.0010522
ENSG00000197893.9	NRAP	protein_coding	-1.94261	9.74623e-05	0.00109616
ENSG00000163331.6	DAPL1	protein_coding	-1.58535	0.000103657	0.00115715
ENSG00000229676.2	ZNF492	protein_coding	-6.75625	0.000119537	0.0013036
ENSG00000179776.13	CDH5	protein_coding	-3.3433	0.000123049	0.00133335
ENSG00000213401.4	MAGEA12	protein_coding	-1.16582	0.000124478	0.00134413
ENSG00000119508.13	NR4A3	protein_coding	-1.69756	0.000126807	0.00136768
ENSG00000095596.7	CYP26A1	protein_coding	-3.2541	0.000176874	0.00181553
ENSG00000155629.10	PIK3AP1	protein_coding	-1.17401	0.000190031	0.00193177
ENSG00000171631.10	P2RY6	protein_coding	-1.45707	0.000190784	0.00193647
ENSG00000164853.8	UNCX	protein_coding	-1.64042	0.000193002	0.00195509
ENSG00000125148.6	MT2A	protein_coding	-1.1678	0.000219417	0.00217177
ENSG00000137193.9	PIM1	protein_coding	-1.01661	0.000235891	0.0023115
ENSG00000130643.4	CALY	protein_coding	-1.018	0.000238514	0.00233311
ENSG00000148677.6	ANKRD1	protein_coding	-1.34628	0.000238648	0.00233313
ENSG00000221867.4	MAGEA3	protein_coding	-3.59401	0.000277458	0.00265056
ENSG00000205744.5	DENND1C	protein_coding	-1.07833	0.00028994	0.00274734
ENSG00000169306.5	IL1RAPL1	protein_coding	-1.06377	0.000292696	0.00276813
ENSG00000172548.10	NIPAL4	protein_coding	-1.84731	0.000337823	0.00312535
ENSG00000065413.12	ANKRD44	protein_coding	-1.19458	0.000381309	0.00345618
ENSG00000135960.5	EDAR	protein_coding	-1.52757	0.00040243	0.00361549
ENSG00000172123.8	SLFN12	protein_coding	-1.46958	0.000422337	0.00375989
ENSG00000146352.8	CLVS2	protein_coding	-2.28709	0.000426559	0.00378784
ENSG00000142871.11	CYR61	protein_coding	-1.46662	0.00042869	0.00380052
ENSG00000197757.7	HOXC6	protein_coding	-1.6846	0.000474947	0.00413583
ENSG00000187550.4	SBK2	protein_coding	-1.5875	0.000565552	0.00477954
ENSG00000161940.6	BCL6B	protein_coding	-2.05098	0.000592884	0.00497917
ENSG00000147697.4	GSDMC	protein_coding	-2.8592	0.000642762	0.00531749
ENSG00000079393.16	DUSP13	protein_coding	-1.2729	0.000649994	0.00537035
ENSG00000140678.12	ITGAX	protein_coding	-1.44711	0.000731483	0.00590957
ENSG00000189275.3	AL450307.1	protein_coding	-1.54803	0.000769462	0.00615981
ENSG00000007350.12	TKTL1	protein_coding	-1.50436	0.000835314	0.00661034
ENSG00000070019.3	GUCY2C	protein_coding	-1.04912	0.000845127	0.00667127
ENSG00000269120.1	AL133318.1	protein_coding	-1.97192	0.000869048	0.00683852
ENSG00000116833.9	NR5A2	protein_coding	-2.41138	0.000968124	0.00746651
ENSG00000204950.2	LRRC10B	protein_coding	-1.45825	0.000993659	0.00762788
ENSG00000162772.12	ATF3	protein_coding	-1.19568	0.000997424	0.00765082
ENSG00000231274.4	SBK3	protein_coding	-2.35275	0.0010507	0.00799454
ENSG00000125810.9	CD93	protein_coding	-1.93591	0.00109992	0.00830705
ENSG00000145832.8	SLC25A48	protein_coding	-1.2326	0.00112866	0.00846895
ENSG00000180644.6	PRF1	protein_coding	-1.77662	0.00150476	0.0107155
ENSG00000185950.7	IRS2	protein_coding	-1.11846	0.0015891	0.0111957
ENSG00000149564.7	ESAM	protein_coding	-1.02833	0.00182309	0.0124854
ENSG00000102466.11	FGF14	protein_coding	-2.75695	0.0018917	0.012862
ENSG00000232774.3	RP11-47I22.3	protein_coding	-1.14858	0.00193607	0.0130756
ENSG00000129151.4	BBOX1	protein_coding	-1.42743	0.00198317	0.0133276
ENSG00000185915.4	KLHL34	protein_coding	-1.86934	0.0020977	0.0139067
ENSG00000188393.4	CLEC2A	protein_coding	-1.6964	0.00244669	0.0157693
ENSG00000123358.15	NR4A1	protein_coding	-1.38054	0.00258156	0.0164555
ENSG00000091137.7	SLC26A4	protein_coding	-1.59673	0.00259245	0.0165125
ENSG00000177464.4	GPR4	protein_coding	-2.95962	0.00259738	0.0165316
ENSG00000094755.12	GABRP	protein_coding	-2.05313	0.00268375	0.0169501
ENSG00000154133.10	ROBO4	protein_coding	-3.2556	0.0028534	0.0178492
ENSG00000156113.16	KCNMA1	protein_coding	-1.01649	0.00290161	0.0181063
ENSG00000164326.4	CARTPT	protein_coding	-2.89457	0.00308743	0.0190145
ENSG00000198930.8	CSAG1	protein_coding	-1.5205	0.00351226	0.0211707
ENSG00000174175.12	SELP	protein_coding	-3.31091	0.0036344	0.021768
ENSG00000143194.8	MAEL	protein_coding	-1.26092	0.00382249	0.0226551
ENSG00000120937.8	NPPB	protein_coding	-1.31299	0.0040006	0.0234275
ENSG00000185313.6	SCN10A	protein_coding	-1.42973	0.00401638	0.0235145
ENSG00000176678.4	FOXL1	protein_coding	-1.79852	0.00413713	0.0240621
ENSG00000164949.3	GEM	protein_coding	-1.11722	0.00414742	0.0240991
ENSG00000043039.5	BARX2	protein_coding	-1.83474	0.00423933	0.0245047
ENSG00000133116.6	KL	protein_coding	-1.87072	0.00478263	0.0270205
ENSG00000173868.7	PHOSPHO1	protein_coding	-1.589	0.00512695	0.0285366
ENSG00000087237.6	CETP	protein_coding	-1.14374	0.00539608	0.0296837
ENSG00000011600.7	TYROBP	protein_coding	-1.63274	0.0056019	0.0305695
ENSG00000170345.5	FOS	protein_coding	-1.56988	0.00602549	0.0322756
ENSG00000162367.7	TAL1	protein_coding	-2.50581	0.0061374	0.0327718
ENSG00000163762.2	TM4SF18	protein_coding	-2.29525	0.00616035	0.0328462
ENSG00000198915.7	RASGEF1A	protein_coding	-1.06946	0.0064366	0.0340627
ENSG00000184351.7	KRTAP19-1	protein_coding	-3.13812	0.00678133	0.0355287
ENSG00000178460.13	MCMDC2	protein_coding	-1.00917	0.00683298	0.0357283
ENSG00000177414.9	UBE2U	protein_coding	-1.73176	0.00905169	0.0446145
ENSG00000168530.11	MYL1	protein_coding	-1.35005	0.0102347	0.0488659
