## Supplementary material for "The novel conserved NAD^+^-binding micropeptide SGHRT regulates mitochondrial function and metabolism in human cardiomyocytes": Table S4

### Sheet: Table S4
Gene ID	Gene Name	biotype	Log2_Fold Change (KO vs WT)	PValue	FDR
ENSG00000243317.3	C7orf73	protein_coding	-6.95641	1.33145e-21	1.86246e-17
ENSG00000147381.7	MAGEA4	protein_coding	-8.00873	1.46093e-21	1.86246e-17
ENSG00000229967.1	RP11-366F6.2	antisense	-7.59769	2.0121e-16	1.02605e-12
ENSG00000159176.9	CSRP1	protein_coding	-3.77051	5.50925e-16	2.0067e-12
ENSG00000184470.15	TXNRD2	protein_coding	-4.09841	4.75733e-15	1.01081e-11
ENSG00000198848.8	CES1	protein_coding	-5.13726	1.81298e-14	2.71915e-11
ENSG00000197044.6	ZNF441	protein_coding	-8.0263	1.63813e-13	1.7931e-10
ENSG00000164707.11	SLC13A4	protein_coding	-7.08882	1.70299e-12	8.68422e-10
ENSG00000151413.12	NUBPL	protein_coding	-1.17703	1.2055e-11	3.41518e-09
ENSG00000185847.3	RP1-46F2.2	lincRNA	-1.20156	2.27106e-11	5.38112e-09
ENSG00000148386.5	LCN9	protein_coding	-5.27603	2.56127e-11	5.83913e-09
ENSG00000110455.9	ACCS	protein_coding	-1.73911	2.75359e-11	6.05243e-09
ENSG00000188677.10	PARVB	protein_coding	-1.23491	3.22676e-11	6.64252e-09
ENSG00000180053.6	NKX2-6	protein_coding	-1.3582	3.7285e-11	7.44243e-09
ENSG00000007129.13	CEACAM21	protein_coding	-1.55731	9.51442e-11	1.55506e-08
ENSG00000093010.7	COMT	protein_coding	-2.1187	1.08693e-10	1.68985e-08
ENSG00000108439.5	PNPO	protein_coding	-3.69011	1.1123e-10	1.71881e-08
ENSG00000119673.10	ACOT2	protein_coding	-1.13238	1.2035e-10	1.79333e-08
ENSG00000003402.15	CFLAR	protein_coding	-1.81564	1.20448e-10	1.79333e-08
ENSG00000170561.8	IRX2	protein_coding	-1.71061	1.30307e-10	1.92048e-08
ENSG00000008394.8	MGST1	protein_coding	-1.16396	1.32847e-10	1.92454e-08
ENSG00000161267.7	BDH1	protein_coding	-1.19834	1.61964e-10	2.29421e-08
ENSG00000186493.7	C5orf38	protein_coding	-2.0036	1.64344e-10	2.30235e-08
ENSG00000129255.10	MPDU1	protein_coding	-1.25173	1.72934e-10	2.37703e-08
ENSG00000184216.7	IRAK1	protein_coding	-1.55136	1.79548e-10	2.4481e-08
ENSG00000106633.11	GCK	protein_coding	-2.51941	2.05864e-10	2.73871e-08
ENSG00000108018.11	SORCS1	protein_coding	-1.51782	2.35036e-10	3.02663e-08
ENSG00000173175.10	ADCY5	protein_coding	-1.56115	2.43925e-10	3.08517e-08
ENSG00000175567.4	UCP2	protein_coding	-1.13202	2.44423e-10	3.08517e-08
ENSG00000101160.9	CTSZ	protein_coding	-1.14834	3.42588e-10	4.10092e-08
ENSG00000170549.3	IRX1	protein_coding	-2.17347	5.3217e-10	6.11205e-08
ENSG00000100918.8	REC8	protein_coding	-1.88531	8.34254e-10	8.67723e-08
ENSG00000003249.9	DBNDD1	protein_coding	-1.23506	1.18959e-09	1.15327e-07
ENSG00000213965.3	NUDT19	protein_coding	-1.0416	1.51012e-09	1.39347e-07
ENSG00000125355.11	TMEM255A	protein_coding	-1.89788	1.81375e-09	1.60574e-07
ENSG00000138771.10	SHROOM3	protein_coding	-1.03674	1.93513e-09	1.68396e-07
ENSG00000109854.9	HTATIP2	protein_coding	-1.18849	2.94078e-09	2.43021e-07
ENSG00000255399.2	TBX5-AS1	antisense	-1.33369	3.18764e-09	2.61335e-07
ENSG00000133121.16	STARD13	protein_coding	-1.34458	3.89929e-09	3.10455e-07
ENSG00000196468.5	FGF16	protein_coding	-3.79675	5.37832e-09	4.04516e-07
ENSG00000115828.11	QPCT	protein_coding	-2.39615	5.80112e-09	4.32489e-07
ENSG00000023171.10	GRAMD1B	protein_coding	-1.05219	6.16103e-09	4.55327e-07
ENSG00000132130.7	LHX1	protein_coding	-2.58371	6.79421e-09	4.92136e-07
ENSG00000173221.9	GLRX	protein_coding	-1.00834	9.63393e-09	6.6749e-07
ENSG00000163817.11	SLC6A20	protein_coding	-1.80482	1.04567e-08	7.16706e-07
ENSG00000145147.15	SLIT2	protein_coding	-1.00112	1.0681e-08	7.26224e-07
ENSG00000184227.3	ACOT1	protein_coding	-1.00243	1.09084e-08	7.36717e-07
ENSG00000105939.8	ZC3HAV1	protein_coding	-1.11281	1.11867e-08	7.50596e-07
ENSG00000158270.10	COLEC12	protein_coding	-1.38763	1.16678e-08	7.68987e-07
ENSG00000113430.5	IRX4	protein_coding	-1.12769	1.23952e-08	8.08288e-07
ENSG00000196376.6	SLC35F1	protein_coding	-1.10666	1.55164e-08	9.99046e-07
ENSG00000189221.5	MAOA	protein_coding	-1.30321	1.97718e-08	1.23559e-06
ENSG00000106483.7	SFRP4	protein_coding	-1.36428	2.05916e-08	1.27743e-06
ENSG00000147251.11	DOCK11	protein_coding	-1.31541	2.48419e-08	1.51168e-06
ENSG00000144730.12	IL17RD	protein_coding	-1.29994	2.50499e-08	1.52071e-06
ENSG00000139971.11	C14orf37	protein_coding	-1.18658	3.1309e-08	1.85217e-06
ENSG00000256797.1	KLRF2	protein_coding	-3.22297	3.81285e-08	2.20946e-06
ENSG00000179314.9	WSCD1	protein_coding	-1.15319	4.62399e-08	2.6026e-06
ENSG00000143140.6	GJA5	protein_coding	-1.45009	4.8085e-08	2.67691e-06
ENSG00000086289.7	EPDR1	protein_coding	-1.05828	5.32575e-08	2.91397e-06
ENSG00000255509.2	RP11-445F12.1	antisense	-2.76852	5.40715e-08	2.94586e-06
ENSG00000140459.13	CYP11A1	protein_coding	-1.58179	5.83656e-08	3.15955e-06
ENSG00000154856.8	APCDD1	protein_coding	-1.98548	6.42234e-08	3.37692e-06
ENSG00000163898.5	LIPH	protein_coding	-1.20874	7.35075e-08	3.77867e-06
ENSG00000164129.7	NPY5R	protein_coding	-2.77792	8.45187e-08	4.22927e-06
ENSG00000264514.1	RP11-720L2.4	lincRNA	-1.71693	1.00984e-07	4.90296e-06
ENSG00000198879.7	SFMBT2	protein_coding	-1.2174	1.0739e-07	5.16627e-06
ENSG00000150625.12	GPM6A	protein_coding	-1.81771	1.0924e-07	5.21866e-06
ENSG00000092470.7	WDR76	protein_coding	-1.08814	1.14054e-07	5.41675e-06
ENSG00000145244.7	CORIN	protein_coding	-1.01401	1.14921e-07	5.43624e-06
ENSG00000119125.12	GDA	protein_coding	-3.59884	1.88292e-07	8.22068e-06
ENSG00000091262.10	ABCC6	protein_coding	-1.20295	2.40313e-07	1.01277e-05
ENSG00000228695.5	CES1P1	pseudogene	-3.38885	2.49432e-07	1.04177e-05
ENSG00000172403.6	SYNPO2	protein_coding	-1.15174	2.63645e-07	1.08773e-05
ENSG00000164853.8	UNCX	protein_coding	-2.65666	2.66129e-07	1.0962e-05
ENSG00000121797.9	CCRL2	protein_coding	-1.33114	2.84112e-07	1.14802e-05
ENSG00000120094.6	HOXB1	protein_coding	-1.44439	3.44621e-07	1.35369e-05
ENSG00000162643.8	WDR63	protein_coding	-1.07021	3.81873e-07	1.48869e-05
ENSG00000173432.6	SAA1	protein_coding	-1.7619	3.8957e-07	1.51185e-05
ENSG00000272944.1	CTD-2308L22.1	antisense	-1.41061	4.50627e-07	1.70723e-05
ENSG00000177406.4	RP11-218M22.1	antisense	-1.14041	4.71942e-07	1.77742e-05
ENSG00000196154.7	S100A4	protein_coding	-1.2	4.90441e-07	1.82285e-05
ENSG00000184979.9	USP18	protein_coding	-1.87736	5.10322e-07	1.88575e-05
ENSG00000261502.3	RP11-96H17.1	processed_transcript	-1.75215	5.14708e-07	1.89646e-05
ENSG00000103546.14	SLC6A2	protein_coding	-1.19264	5.69103e-07	2.05822e-05
ENSG00000110723.7	EXPH5	protein_coding	-1.24533	1.01261e-06	3.35469e-05
ENSG00000156475.14	PPP2R2B	protein_coding	-1.14531	1.04506e-06	3.45103e-05
ENSG00000254667.1	AP000783.1	protein_coding	-1.03711	1.07906e-06	3.54546e-05
ENSG00000146197.7	SCUBE3	protein_coding	-1.07787	1.18895e-06	3.85682e-05
ENSG00000177873.8	ZNF619	protein_coding	-1.30493	1.25617e-06	4.03892e-05
ENSG00000246273.2	SBF2-AS1	antisense	-1.41531	1.27056e-06	4.06979e-05
ENSG00000134463.10	ECHDC3	protein_coding	-1.84798	1.3487e-06	4.26509e-05
ENSG00000168772.9	CXXC4	protein_coding	-1.03543	1.35161e-06	4.26509e-05
ENSG00000249326.1	CTD-2194D22.4	antisense	-1.59785	1.42354e-06	4.44863e-05
ENSG00000178031.11	ADAMTSL1	protein_coding	-1.21693	1.43718e-06	4.48517e-05
ENSG00000029534.15	ANK1	protein_coding	-1.25834	1.59433e-06	4.90951e-05
ENSG00000173208.3	ABCD2	protein_coding	-1.39599	1.71735e-06	5.23807e-05
ENSG00000114279.9	FGF12	protein_coding	-1.64712	1.71747e-06	5.23807e-05
ENSG00000167779.3	IGFBP6	protein_coding	-1.09086	2.31091e-06	6.78036e-05
ENSG00000156427.7	FGF18	protein_coding	-1.28678	2.37251e-06	6.90546e-05
ENSG00000116106.7	EPHA4	protein_coding	-1.08585	2.57833e-06	7.3948e-05
ENSG00000129195.11	FAM64A	protein_coding	-1.16359	2.92569e-06	8.27929e-05
ENSG00000119943.6	PYROXD2	protein_coding	-1.01109	3.23301e-06	8.96e-05
ENSG00000184719.7	RNLS	protein_coding	-1.00315	3.27912e-06	9.06577e-05
ENSG00000177133.6	LINC00982	antisense	-1.16692	3.72823e-06	0.000100805
ENSG00000269986.1	RP11-96H17.3	sense_intronic	-2.63906	4.09404e-06	0.000109076
ENSG00000101447.9	FAM83D	protein_coding	-1.10949	4.10123e-06	0.000109153
ENSG00000138030.8	KHK	protein_coding	-1.03289	4.14216e-06	0.000109785
ENSG00000206532.2	RP11-553A10.1	protein_coding	-1.46033	4.34301e-06	0.000114276
ENSG00000114529.8	C3orf52	protein_coding	-1.00665	4.48314e-06	0.000117237
ENSG00000160932.6	LY6E	protein_coding	-4.26651	4.53795e-06	0.000118428
ENSG00000183873.11	SCN5A	protein_coding	-1.73374	5.47776e-06	0.000138421
ENSG00000131914.6	LIN28A	protein_coding	-1.18612	6.20547e-06	0.000154061
ENSG00000104313.13	EYA1	protein_coding	-1.0715	6.38899e-06	0.000158463
ENSG00000104059.4	FAM189A1	protein_coding	-1.43423	6.48689e-06	0.000160112
ENSG00000187715.9	KBTBD12	protein_coding	-1.85271	7.38631e-06	0.000179875
ENSG00000263563.1	UBBP4	protein_coding	-1.11271	7.49896e-06	0.00018176
ENSG00000186603.4	HPDL	protein_coding	-1.58215	7.86642e-06	0.000188506
ENSG00000110195.7	FOLR1	protein_coding	-1.41047	8.30336e-06	0.000197307
ENSG00000169291.5	SHE	protein_coding	-1.28832	8.38449e-06	0.000198843
ENSG00000188732.6	FAM221A	protein_coding	-1.29484	8.59302e-06	0.000202679
ENSG00000249842.1	CTD-2331D11.4	lincRNA	-5.50151	9.27796e-06	0.000217028
ENSG00000196533.6	C1orf186	protein_coding	-1.84049	9.35407e-06	0.000217809
ENSG00000048540.10	LMO3	protein_coding	-1.55868	9.88015e-06	0.000227565
ENSG00000180914.6	OXTR	protein_coding	-1.19018	1.01419e-05	0.000232542
ENSG00000133710.11	SPINK5	protein_coding	-1.08434	1.03605e-05	0.000237151
ENSG00000104833.6	TUBB4A	protein_coding	-1.36292	1.07303e-05	0.000242975
ENSG00000258240.1	RP1-46F2.3	lincRNA	-1.49042	1.12931e-05	0.000253023
ENSG00000261949.1	CTD-3148I10.1	protein_coding	-1.27881	1.1431e-05	0.000255439
ENSG00000007968.6	E2F2	protein_coding	-1.02932	1.31122e-05	0.000285597
ENSG00000241316.2	RP11-81N13.1	lincRNA	-1.1105	1.37464e-05	0.000295775
ENSG00000254854.1	CTD-2523D13.2	antisense	-2.03323	1.40917e-05	0.000301676
ENSG00000257252.1	RP11-486A14.2	antisense	-1.23929	1.42007e-05	0.000303754
ENSG00000174944.4	P2RY14	protein_coding	-2.11103	1.57735e-05	0.000330195
ENSG00000184785.4	SMIM10	protein_coding	-1.05717	1.59103e-05	0.000332512
ENSG00000130300.4	PLVAP	protein_coding	-2.32747	1.61305e-05	0.000336012
ENSG00000198680.3	TUSC1	protein_coding	-2.53739	1.63007e-05	0.000338741
ENSG00000137878.12	GCOM1	protein_coding	-1.39754	1.65843e-05	0.000342744
ENSG00000198915.7	RASGEF1A	protein_coding	-1.75226	1.71259e-05	0.000352144
ENSG00000007171.12	NOS2	protein_coding	-2.61983	1.85676e-05	0.000375729
ENSG00000164128.2	NPY1R	protein_coding	-1.02441	1.87833e-05	0.000378891
ENSG00000143546.5	S100A8	protein_coding	-1.86452	1.93684e-05	0.000388848
ENSG00000170439.5	METTL7B	protein_coding	-1.17992	2.0169e-05	0.000400776
ENSG00000140465.9	CYP1A1	protein_coding	-1.11553	2.03145e-05	0.000402143
ENSG00000166091.15	CMTM5	protein_coding	-1.06864	2.03804e-05	0.000402509
ENSG00000229676.2	ZNF492	protein_coding	-7.34022	2.12962e-05	0.000417043
ENSG00000114805.12	PLCH1	protein_coding	-1.36537	2.24386e-05	0.000434409
ENSG00000144834.8	TAGLN3	protein_coding	-1.6899	2.59516e-05	0.000487993
ENSG00000196611.4	MMP1	protein_coding	-1.3193	3.11045e-05	0.000565671
ENSG00000259803.2	SLC22A31	protein_coding	-2.01509	3.11655e-05	0.000565963
ENSG00000016402.8	IL20RA	protein_coding	-1.87875	3.11711e-05	0.000565963
ENSG00000172123.8	SLFN12	protein_coding	-1.56252	3.21164e-05	0.000578708
ENSG00000265174.1	CTD-2124B20.3	sense_intronic	-1.52092	3.21919e-05	0.000579254
ENSG00000134339.4	SAA2	protein_coding	-1.60583	3.35884e-05	0.000598883
ENSG00000241439.1	RP11-666A20.3	pseudogene	-2.99189	3.38903e-05	0.000603002
ENSG00000215475.3	SIAH3	protein_coding	-2.10291	3.57655e-05	0.000628906
ENSG00000217330.1	SSXP10	pseudogene	-1.39224	4.85207e-05	0.00080595
ENSG00000233223.2	AC113189.5	antisense	-1.09157	5.00294e-05	0.000826702
ENSG00000250986.1	AC141928.1	lincRNA	-1.07993	5.1736e-05	0.00085104
ENSG00000073150.9	PANX2	protein_coding	-1.02392	5.43395e-05	0.00088417
ENSG00000241186.3	TDGF1	protein_coding	-1.47131	6.59376e-05	0.00103523
ENSG00000130054.4	FAM155B	protein_coding	-1.06924	6.72347e-05	0.00104978
ENSG00000249816.2	LINC00964	lincRNA	-1.17817	7.08106e-05	0.00109091
ENSG00000172031.6	EPHX4	protein_coding	-1.32781	7.23908e-05	0.0011119
ENSG00000176040.9	TMPRSS7	protein_coding	-3.72864	7.83283e-05	0.00118454
ENSG00000233695.1	GAS6-AS1	antisense	-1.18707	8.33218e-05	0.00124696
ENSG00000213514.2	RP11-428P16.2	pseudogene	-1.07902	8.84786e-05	0.00130855
ENSG00000256340.4	ABCC6P1	pseudogene	-1.14489	9.07672e-05	0.0013362
ENSG00000104611.7	SH2D4A	protein_coding	-1.05833	0.000102586	0.0014736
ENSG00000250616.2	RP11-455F5.3	antisense	-1.16875	0.000103077	0.00147898
ENSG00000188393.4	CLEC2A	protein_coding	-2.2843	0.000108321	0.00153693
ENSG00000156113.16	KCNMA1	protein_coding	-1.07045	0.000115455	0.00162102
ENSG00000265944.1	RP11-865B13.1	protein_coding	-1.6771	0.000125378	0.00172985
ENSG00000189275.3	AL450307.1	protein_coding	-1.52849	0.000125741	0.00173392
ENSG00000237742.2	RP11-624M8.1	antisense	-1.08278	0.000130963	0.00179429
ENSG00000135318.7	NT5E	protein_coding	-2.24122	0.000136244	0.00185172
ENSG00000264433.1	RP11-720L2.3	lincRNA	-1.46094	0.000139656	0.00188702
ENSG00000151778.6	SERP2	protein_coding	-1.0087	0.00014111	0.00190465
ENSG00000175591.7	P2RY2	protein_coding	-1.13302	0.000148003	0.00197884
ENSG00000213539.4	YBX1P6	pseudogene	-1.21737	0.000156236	0.00206723
ENSG00000164326.4	CARTPT	protein_coding	-6.22342	0.000186938	0.0024024
ENSG00000213401.4	MAGEA12	protein_coding	-1.41476	0.000191019	0.00244622
ENSG00000043039.5	BARX2	protein_coding	-2.80697	0.000192068	0.00245618
ENSG00000254389.2	RHPN1-AS1	antisense	-1.12177	0.000194272	0.00247668
ENSG00000174611.7	KY	protein_coding	-1.37577	0.00020155	0.00255541
ENSG00000255727.1	RP11-508P1.2	lincRNA	-1.54079	0.00020911	0.00263683
ENSG00000237594.2	AP000251.3	antisense	-1.02073	0.000233331	0.00288644
ENSG00000272235.1	RP11-22L13.1	lincRNA	-1.87601	0.00024393	0.00299309
ENSG00000260401.1	RP11-800A3.4	sense_overlapping	-1.65155	0.000247927	0.00303246
ENSG00000250033.1	SLC7A11-AS1	processed_transcript	-1.43388	0.00025717	0.00312687
ENSG00000137491.10	SLCO2B1	protein_coding	-1.55779	0.000277787	0.00334091
ENSG00000226063.1	AC009531.2	lincRNA	-1.51458	0.000288834	0.00345098
ENSG00000259362.2	RP11-307C19.1	lincRNA	-1.00329	0.000292816	0.00348364
ENSG00000260658.1	RP11-368L12.1	lincRNA	-1.04687	0.000294465	0.00349604
ENSG00000100558.4	PLEK2	protein_coding	-1.09219	0.000295807	0.003508
ENSG00000176912.3	C18orf56	protein_coding	-1.09898	0.000375289	0.00426224
ENSG00000135248.11	FAM71F1	protein_coding	-3.15677	0.000375808	0.00426434
ENSG00000161610.1	HCRT	protein_coding	-2.85653	0.000380064	0.00430498
ENSG00000128262.4	POM121L9P	pseudogene	-1.24368	0.000424333	0.00471425
ENSG00000236349.1	SUCLG2P2	pseudogene	-1.10386	0.000480966	0.00519627
ENSG00000257322.1	RP11-511B23.2	antisense	-1.96223	0.000522884	0.00554805
ENSG00000173585.11	CCR9	protein_coding	-1.47106	0.000525965	0.0055761
ENSG00000158055.11	GRHL3	protein_coding	-1.52997	0.000586749	0.00610376
ENSG00000171819.4	ANGPTL7	protein_coding	-2.59818	0.000600195	0.00622586
ENSG00000255624.1	RP11-564D11.3	pseudogene	-2.3752	0.000638391	0.0065396
ENSG00000253390.1	CTC-756D1.2	lincRNA	-1.13675	0.000662741	0.00671084
ENSG00000174607.6	UGT8	protein_coding	-1.25989	0.000670083	0.00677711
ENSG00000176678.4	FOXL1	protein_coding	-1.09348	0.000722931	0.00720868
ENSG00000182107.5	TMEM30B	protein_coding	-2.2141	0.000729941	0.00726746
ENSG00000169715.10	MT1E	protein_coding	-1.09307	0.000785636	0.00770437
ENSG00000254002.1	RP11-213G6.2	lincRNA	-1.09805	0.000840528	0.0081301
ENSG00000203825.4	RP11-744H18.1	pseudogene	-1.11354	0.000920971	0.00873261
ENSG00000147246.5	HTR2C	protein_coding	-2.16549	0.00100426	0.00935882
ENSG00000135903.14	PAX3	protein_coding	-1.28039	0.00102933	0.00950897
ENSG00000232892.1	RP11-267N12.1	antisense	-1.38109	0.0010302	0.00951363
ENSG00000271367.1	RP3-483K16.4	lincRNA	-1.34147	0.00111539	0.0101351
ENSG00000261604.1	CTD-2636A23.2	antisense	-1.07966	0.00111983	0.0101646
ENSG00000254839.1	AF131215.6	lincRNA	-1.63655	0.00112715	0.0102164
ENSG00000151790.4	TDO2	protein_coding	-1.64248	0.00112962	0.0102352
ENSG00000174326.7	SLC16A11	protein_coding	-1.36741	0.0011418	0.0103163
ENSG00000232903.2	RP13-137A17.4	lincRNA	-1.4978	0.00117408	0.0105518
ENSG00000267279.1	RP11-879F14.2	lincRNA	-1.10242	0.00117462	0.0105529
ENSG00000164283.8	ESM1	protein_coding	-3.12913	0.00124673	0.0110567
ENSG00000109906.9	ZBTB16	protein_coding	-1.38011	0.00147104	0.0125863
ENSG00000215162.1	LINC00269	lincRNA	-1.06087	0.00150467	0.0128259
ENSG00000233154.1	RP4-655J12.4	lincRNA	-1.04977	0.00150929	0.0128574
ENSG00000182578.9	CSF1R	protein_coding	-1.43396	0.00151956	0.0129407
ENSG00000105967.11	TFEC	protein_coding	-2.55785	0.00163007	0.0137077
ENSG00000181552.3	EDDM3B	protein_coding	-1.86884	0.00173134	0.0143651
ENSG00000165588.12	OTX2	protein_coding	-1.05664	0.00173326	0.0143763
ENSG00000255334.1	RP11-708L7.6	sense_intronic	-2.58556	0.00173456	0.0143825
ENSG00000196622.6	RIMBP3	protein_coding	-1.07371	0.00176918	0.0146049
ENSG00000176349.7	AC110781.3	protein_coding	-1.33962	0.00180874	0.014867
ENSG00000179776.13	CDH5	protein_coding	-2.61248	0.00183983	0.0150662
ENSG00000224592.1	RP5-884C9.2	lincRNA	-2.52277	0.00184645	0.0151088
ENSG00000258526.1	RP11-111A21.1	lincRNA	-2.46905	0.0018641	0.0152337
ENSG00000122711.4	SPINK4	protein_coding	-1.51765	0.0019518	0.0157584
ENSG00000233111.1	RAB1C	pseudogene	-1.05502	0.0019691	0.0158624
ENSG00000229151.1	RP11-348F1.3	antisense	-3.05182	0.00198915	0.015979
ENSG00000232926.1	AC000078.5	pseudogene	-3.57444	0.00200772	0.0160876
ENSG00000272523.1	LINC01023	lincRNA	-1.0676	0.00203722	0.0162627
ENSG00000249751.1	ECSCR	protein_coding	-2.10391	0.00205061	0.0163287
ENSG00000011600.7	TYROBP	protein_coding	-1.41694	0.00213381	0.0168283
ENSG00000272411.1	RP11-44B19.1	antisense	-1.81049	0.00216316	0.0170019
ENSG00000268812.2	RP1-102K2.8	antisense	-1.57699	0.00227174	0.0176217
ENSG00000162618.8	ELTD1	protein_coding	-1.71834	0.00231635	0.0179029
ENSG00000261185.1	RP11-317P15.5	lincRNA	-1.60908	0.00236566	0.0182282
ENSG00000236076.1	LINC01072	lincRNA	-1.70654	0.00238107	0.0182972
ENSG00000176136.4	MC5R	protein_coding	-2.5249	0.00240733	0.01846
ENSG00000257894.1	RP1-78O14.1	lincRNA	-1.59306	0.00242509	0.0185684
ENSG00000187979.4	AC008079.9	antisense	-1.67294	0.0024608	0.0188079
ENSG00000232362.1	ATP5LP2	pseudogene	-2.00229	0.00256192	0.0194887
ENSG00000134595.6	SOX3	protein_coding	-1.78839	0.00265462	0.0199955
ENSG00000215104.4	RP11-217H19.1	pseudogene	-1.67228	0.00265996	0.0200018
ENSG00000249731.1	RP11-259O2.3	lincRNA	-3.12688	0.00271741	0.0203363
ENSG00000166796.7	LDHC	protein_coding	-1.62073	0.00276442	0.0205854
ENSG00000261742.1	LINC00922	lincRNA	-1.54246	0.00276564	0.0205884
ENSG00000233543.1	CHTF8P1	pseudogene	-1.01087	0.00282866	0.0209719
ENSG00000143194.8	MAEL	protein_coding	-1.55836	0.00285416	0.021118
ENSG00000177414.9	UBE2U	protein_coding	-3.05137	0.00294874	0.0217157
ENSG00000248079.2	DPH6-AS1	lincRNA	-1.15527	0.00308732	0.0225164
ENSG00000250417.1	CTD-2194D22.2	lincRNA	-1.00168	0.0031086	0.0226263
ENSG00000257771.1	RP11-70F11.8	lincRNA	-1.00531	0.00312934	0.0227383
ENSG00000154133.10	ROBO4	protein_coding	-3.39876	0.00313837	0.0227845
ENSG00000175592.4	FOSL1	protein_coding	-1.0745	0.00324768	0.0233718
ENSG00000184060.6	ADAP2	protein_coding	-1.70147	0.00326838	0.0234677
ENSG00000248994.1	RP11-259O2.1	lincRNA	-1.08845	0.00331163	0.0237381
ENSG00000223486.1	AC092198.1	lincRNA	-1.9588	0.00331683	0.0237674
ENSG00000138161.8	CUZD1	protein_coding	-1.94132	0.0033766	0.0240792
ENSG00000147117.7	ZNF157	protein_coding	-1.21592	0.00338409	0.0241019
ENSG00000228876.1	AC010745.2	lincRNA	-2.01848	0.003511	0.0248253
ENSG00000269186.1	LINC01082	lincRNA	-3.57555	0.00356703	0.0251031
ENSG00000211698.2	TRGV4	TR_V_gene	-3.20257	0.00364911	0.0255692
ENSG00000238133.2	MLK7-AS1	antisense	-1.16434	0.00374325	0.0260698
ENSG00000217261.4	POM121L4P	pseudogene	-1.13179	0.00386455	0.0267031
ENSG00000253764.1	RP11-439C15.4	lincRNA	-2.21285	0.00405168	0.027748
ENSG00000182795.12	C1orf116	protein_coding	-1.22176	0.00407058	0.02784
ENSG00000257512.1	RP11-486A14.1	pseudogene	-2.02933	0.00407493	0.0278623
ENSG00000256508.2	RP11-554A11.6	antisense	-1.70664	0.0042104	0.0285664
ENSG00000226320.1	AC018359.1	lincRNA	-2.02842	0.00432562	0.0292005
ENSG00000249142.1	CTD-2290P7.1	pseudogene	-1.25684	0.00450644	0.0301181
ENSG00000266043.1	MIR3649	miRNA	-1.92041	0.00454849	0.0303435
ENSG00000261553.1	RP11-29G8.3	processed_transcript	-1.37365	0.00458151	0.030484
ENSG00000218073.1	RP1-13D10.2	pseudogene	-2.69836	0.00482666	0.0317097
ENSG00000148965.4	SAA4	protein_coding	-2.48526	0.00501363	0.032627
ENSG00000224294.1	RP3-326I13.1	lincRNA	-1.47629	0.00509282	0.0330159
ENSG00000254987.1	RP11-563P16.1	lincRNA	-1.94763	0.00540766	0.0344611
ENSG00000255549.2	ENPP7P6	pseudogene	-1.11277	0.00542769	0.0345629
ENSG00000236197.2	AC002429.5	antisense	-1.88277	0.00544742	0.0346577
ENSG00000272449.1	RP3-395M20.12	lincRNA	-1.13362	0.00583963	0.0364934
ENSG00000186451.1	SPATA12	protein_coding	-2.38212	0.00607214	0.0376328
ENSG00000197614.6	MFAP5	protein_coding	-2.03101	0.00610881	0.0378233
ENSG00000214561.3	RBBP4P4	pseudogene	-1.65051	0.00612435	0.0378827
ENSG00000255414.1	LINC01059	lincRNA	-1.33937	0.00630689	0.0387113
ENSG00000118513.14	MYB	protein_coding	-1.10678	0.00642424	0.0393369
ENSG00000230337.1	RP4-635E18.6	antisense	-1.17507	0.0064566	0.0394876
ENSG00000233912.1	AC026202.3	antisense	-1.27765	0.00656598	0.0399839
ENSG00000266604.1	RP11-856M7.6	lincRNA	-2.58907	0.00657169	0.0400092
ENSG00000236040.1	CHIAP1	pseudogene	-5.29402	0.00670447	0.0406332
ENSG00000227778.2	XXyac-YX155B6.2	pseudogene	-1.46154	0.006747	0.0408037
ENSG00000206142.5	KB-1183D5.13	lincRNA	-1.19722	0.00676873	0.0409001
ENSG00000237803.1	LINC00211	lincRNA	-1.66062	0.00677734	0.0409386
ENSG00000164841.4	TMEM74	protein_coding	-1.26873	0.00681428	0.0410839
ENSG00000270301.1	WI2-2334D6.1	pseudogene	-1.921	0.00681891	0.0410923
ENSG00000248228.1	SLIT2-IT1	sense_intronic	-1.94175	0.00696758	0.0417711
ENSG00000179059.5	ZFP42	protein_coding	-1.459	0.00713425	0.0425149
ENSG00000255150.1	EID3	protein_coding	-1.12501	0.00727097	0.0431035
ENSG00000183675.10	PTPN20B	protein_coding	-2.54693	0.00734165	0.0434215
ENSG00000260646.1	LA16c-385E7.1	lincRNA	-1.24939	0.00772445	0.0452447
ENSG00000231829.2	RP11-310E22.5	lincRNA	-1.67655	0.00775101	0.0453586
ENSG00000213529.3	RP11-432F4.2	pseudogene	-3.26024	0.00795864	0.0462974
ENSG00000127533.3	F2RL3	protein_coding	-1.07099	0.00809707	0.0468568
ENSG00000166527.3	CLEC4D	protein_coding	-2.09603	0.00833215	0.0477941
ENSG00000229007.1	EXOSC3P1	pseudogene	-2.01038	0.00834259	0.0478217
ENSG00000187193.8	MT1X	protein_coding	-1.56195	0.00857944	0.0489373
