## Supplementary material for "The novel conserved NAD^+^-binding micropeptide SGHRT regulates mitochondrial function and metabolism in human cardiomyocytes": Table S2

### Sheet: Table S2
Protein ID	Protein name	Log2_Fold Change (KO/WT)	p_value
P02144	MYG	-5.6207	0.00666295
P06732	KCRM	-4.17234	0.00307158
P43358	MAGA4	-3.94645	0.000125304
P10916	MLRV	-3.60761	0.00029138
P48735	IDHP	-3.54118	0.00156253
Q8NDI1	EHBP1	-3.48802	0.000164086
P16671	CD36	-3.21563	0.0450872
Q14192	FHL2	-3.1957	0.00297892
Q01449	MLRA	-3.14254	0.0011316
P17540	KCRS	-3.09604	0.00453576
P11166	GTR1	-3.04289	0.0054134
Q14896	MYPC3	-3.01631	0.000513572
P21980	TGM2	-3.00967	0.000329438
P50213	IDH3A	-2.89672	0.00233981
P52943	CRIP2	-2.87015	0.00828129
O14907	TX1B3	-2.84357	0.00438267
P09972	ALDOC	-2.84357	0.000665733
Q92736	RYR2	-2.83028	0.000604185
Q13423	NNTM	-2.81035	0.00236999
P19429	TNNI3	-2.78378	0.000529259
Q86TC9	MYPN	-2.7572	0.012599
O75113	N4BP1	-2.73727	0.012663
P11216	PYGB	-2.67747	0.00284673
P08237	PFKAM	-2.67083	0.00392548
O76041	NEBL	-2.66419	0.00338119
P52179	MYOM1	-2.66419	2.21769e-05
P80404	GABT	-2.6509	0.00962672
P09471	GNAO	-2.60439	0.0340202
P01160	ANF	-2.55788	0.00351554
P32418	NAC1	-2.52466	0.00476172
Q9NZE8	RM35	-2.51138	0.000543025
P55042	RAD	-2.4848	5.80105e-06
Q6ZP82	CC141	-2.47816	0.00012347
P21695	GPDA	-2.45158	0.00728262
P33121	ACSL1	-2.3785	0.00540407
O94819	KBTBB	-2.36521	0.000396264
P62760	VISL1	-2.36521	0.00399469
Q03135	CAV1	-2.33199	0.000263121
Q5VST9	OBSCN	-2.33199	0.000744469
Q14159	SPIDR	-2.30542	0.0111773
P00403	COX2	-2.29877	3.15604e-05
P48651	PTSS1	-2.29877	0.00133129
P50225	ST1A1	-2.2722	0.00959403
P35573	GDE	-2.2722	0.00875821
O75147	OBSL1	-2.2722	0.00754522
Q9H0Q3	FXYD6	-2.26556	0.0482728
P15121	ALDR	-2.23898	0.00729175
Q8N3L3	TXLNB	-2.23234	0.00295519
P02511	CRYAB	-2.23234	0.0118939
P15531	NDKA	-2.23234	0.0153496
Q5R372	RBG1L	-2.20576	0.00711607
P19021	AMD	-2.18583	0.000625857
Q8IWE4	DCNL3	-2.17918	0.0365413
Q86YM7	HOME1	-2.1659	0.000212731
P12829	MYL4	-2.15925	0.000239376
P99999	CYC	-2.15925	0.0237659
Q7Z3D6	GLUCM	-2.15261	0.00150027
Q02978	M2OM	-2.13932	4.77233e-05
P55084	ECHB	-2.13932	0.0023188
P48307	TFPI2	-2.13268	0.0353477
P17931	LEG3	-2.13268	3.87139e-06
P45954	ACDSB	-2.12603	0.00152671
P54646	AAPK2	-2.1061	0.00384641
Q8N4C9	CQ078	-2.09946	0.0391951
P24593	IBP5	-2.09281	0.0183336
Q15223	NECT1	-2.09281	0.0172463
P35612	ADDB	-2.07953	0.0262286
Q9NTG7	SIR3	-2.06624	0.00545958
P30038	AL4A1	-2.03966	0.0212863
Q6P4Q7	CNNM4	-2.01973	0.000587965
Q9Y4G6	TLN2	-2.01973	7.35589e-05
Q92614	MY18A	-2.01309	0.000194856
P24752	THIL	-2.01309	0.0199404
P42704	LPPRC	-2.00644	0.00859513
P07954	FUMH	-1.99316	0.00909913
Q9UI47	CTNA3	-1.99316	0.00133115
Q9BYV6	TRI55	-1.99316	0.000511088
Q9NPC6	MYOZ2	-1.99316	0.00206402
P36542	ATPG	-1.98651	0.00137575
O43837	IDH3B	-1.97323	0.036264
Q8NEF9	SRFB1	-1.97323	0.0416123
P15924	DESP	-1.97323	0.0279327
Q9Y6J0	CABIN	-1.96658	0.0114725
Q8N4T8	CBR4	-1.95329	0.00527028
Q16836	HCDH	-1.94665	0.0181912
Q7Z7F7	RM55	-1.94665	0.00474259
Q6PI78	TMM65	-1.93336	0.00371824
Q9HBU9	POPD2	-1.91343	0.00348324
P61328	FGF12	-1.91343	0.0378644
Q8N8N7	PTGR2	-1.91343	0.00117756
P00846	ATP6	-1.90679	0.010089
A5D6W6	FITM1	-1.90014	0.00500444
Q711Q0	CEFIP	-1.88685	0.00295352
Q9H9S5	FKRP	-1.87357	0.0117698
O95622	ADCY5	-1.86692	0.000117732
P26447	S10A4	-1.86692	0.0481627
Q99798	ACON	-1.85364	0.0129089
Q5TBA9	FRY	-1.84699	0.00393943
Q02338	BDH	-1.84035	0.00267737
Q9H9Y6	RPA2	-1.8337	0.000528556
P63167	DYL1	-1.8337	0.0372362
P12110	CO6A2	-1.82706	0.0332951
Q96CN7	ISOC1	-1.82042	0.00136648
Q9UJP4	KLH21	-1.80713	0.0177608
Q59H18	TNI3K	-1.80713	0.0209976
P11532	DMD	-1.80049	0.000935569
Q9BYV2	TRI54	-1.80048	0.0215094
Q8NI60	COQ8A	-1.80048	0.00574497
P00505	AATM	-1.79384	0.0122598
Q6ZMG9	CERS6	-1.79384	0.00665729
Q6ZVM7	TM1L2	-1.7872	0.00169789
Q12931	TRAP1	-1.78055	0.00287973
P05023	AT1A1	-1.77391	0.0145742
Q13554	KCC2B	-1.77391	0.0166915
P30281	CCND3	-1.77391	0.0391232
Q6P5Q4	LMOD2	-1.76727	0.00435888
Q06323	PSME1	-1.76727	2.25116e-05
Q8N3R9	MPP5	-1.76727	0.0226578
P12235	ADT1	-1.76062	0.000774113
Q13825	AUHM	-1.75398	0.00682988
P24043	LAMA2	-1.75398	0.0217255
Q9P2R7	SUCB1	-1.75398	0.002345
Q9BUB7	TMM70	-1.74069	0.00853132
Q05639	EF1A2	-1.74069	0.00171855
Q9UDR5	AASS	-1.74069	0.00290516
Q9BZE1	RM37	-1.73405	0.000930067
P13804	ETFA	-1.72076	0.015223
O75323	NIPS2	-1.72076	0.0101101
O15327	INP4B	-1.71411	0.0249423
Q06830	PRDX1	-1.70747	0.0110288
Q9NVH6	TMLH	-1.70083	0.00687266
E9PAV3	NACAM	-1.69418	0.00248566
P27635	RL10	0.7574	0.00649034
Q12768	WASC5	0.7574	0.00596821
Q13610	PWP1	0.764044	0.0289761
P26368	U2AF2	0.764044	0.000520875
Q9GZT4	SRR	0.770687	0.0119719
O14773	TPP1	0.770687	0.00450562
O00469	PLOD2	0.770687	0.0376215
P07237	PDIA1	0.770688	0.0180935
Q9NYJ8	TAB2	0.777331	0.00788477
P26373	RL13	0.777331	0.0128998
Q8WWM7	ATX2L	0.783975	0.011986
Q8WVY7	UBCP1	0.783975	0.0165517
Q9BTV4	TMM43	0.783975	0.0115812
P42126	ECI1	0.790619	0.0267127
P11047	LAMC1	0.790619	0.0172223
O15231	ZN185	0.790619	0.00255234
Q9H6Y7	RN167	0.797263	0.0353438
Q9Y570	PPME1	0.797263	0.000107967
Q92734	TFG	0.797263	0.000436826
Q96HN2	SAHH3	0.797263	0.00192923
O14617	AP3D1	0.797263	0.0236897
Q8IZ83	A16A1	0.803906	0.0339577
O60462	NRP2	0.803906	0.0098863
P43686	PRS6B	0.803907	0.0114794
P49840	GSK3A	0.81055	0.0059181
P11021	BIP	0.81055	0.00491265
Q92900	RENT1	0.81055	0.00614408
Q5TFE4	NT5D1	0.810551	0.00562034
P13645	K1C10	0.817194	0.043148
Q9H5U6	ZCHC4	0.817194	0.0200449
Q08257	QOR	0.817195	0.00278101
P07099	HYEP	0.823838	0.0308369
Q96AX1	VP33A	0.823838	0.0149011
P61966	AP1S1	0.823838	0.00206596
P07737	PROF1	0.823838	0.0010859
P62424	RL7A	0.823838	0.00415243
Q13177	PAK2	0.823838	0.00309421
P06756	ITAV	0.823838	0.00350986
Q5VZE5	NAA35	0.830482	0.0122071
P17655	CAN2	0.830482	0.0136369
O75368	SH3L1	0.830482	0.00773278
P07437	TBB5	0.830482	0.00497608
Q969H8	MYDGF	0.837126	0.0383811
O95985	TOP3B	0.837126	0.0119501
P57740	NU107	0.837126	0.0199764
O14976	GAK	0.843769	0.0344089
Q7Z5K2	WAPL	0.84377	0.0391666
Q9UKE5	TNIK	0.84377	0.00545107
P42785	PCP	0.84377	0.00627873
Q8WZA9	IRGQ	0.84377	0.000669682
P61158	ARP3	0.84377	0.0133045
O00562	PITM1	0.850414	0.0199329
P52434	RPAB3	0.850414	0.0246508
P10253	LYAG	0.850414	0.0100709
Q16822	PCKGM	0.850414	0.000143964
P62913	RL11	0.850414	0.000149373
Q9UNH7	SNX6	0.850414	0.00563814
O14964	HGS	0.857057	0.0456928
P30566	PUR8	0.857057	0.0064461
Q8TAD4	ZNT5	0.857058	0.00396329
Q6ZSR9	YJ005	0.863701	0.0263643
Q9H910	JUPI2	0.863701	0.0232974
P08236	BGLR	0.863701	0.0215544
Q9Y664	KPTN	0.863701	0.0406278
Q9NZ32	ARP10	0.870345	0.00879146
P07741	APT	0.876989	0.00983394
Q15366	PCBP2	0.890277	0.00280088
Q8NHV4	NEDD1	0.89692	0.0146058
P16383	GCFC2	0.896921	0.00347396
Q9Y2X3	NOP58	0.896921	0.00547947
Q9BWS9	CHID1	0.903564	0.0429257
Q9Y6M5	ZNT1	0.910208	0.0241526
P27695	APEX1	0.910208	0.0230567
Q9HBF4	ZFYV1	0.916852	0.0015681
P49006	MRP	0.916852	0.0164776
O00264	PGRC1	0.916852	0.0033274
P29401	TKT	0.923496	0.00749493
P26196	DDX6	0.923496	0.0150881
O00186	STXB3	0.93014	0.00972814
Q96CD0	FBXL8	0.93014	0.00791431
P61009	SPCS3	0.93014	0.000538893
Q9Y5E6	PCDB3	0.93014	0.00319109
Q9BV38	WDR18	0.93014	0.0422475
Q9NRN5	OLFL3	0.936784	0.0265715
O95478	NSA2	0.936784	0.0173559
Q9Y371	SHLB1	0.943427	0.0236911
Q8NFH8	REPS2	0.943427	0.0377893
Q6VY07	PACS1	0.943428	0.00831985
Q04828	AK1C1	0.950071	0.00734395
Q15121	PEA15	0.950072	0.00454163
Q08J23	NSUN2	0.950072	0.00150719
Q99943	PLCA	0.956715	0.00412519
P05556	ITB1	0.956715	0.000141317
Q9NYF8	BCLF1	0.963359	0.0483258
Q9NZI7	UBIP1	0.970003	0.00646995
P35221	CTNA1	0.970003	0.000131578
A0AVT1	UBA6	0.970003	0.0106604
Q9BW83	IFT27	0.970003	0.00148283
Q5JTV8	TOIP1	0.976647	0.000126957
Q9Y3C8	UFC1	0.98329	0.000307904
Q9HB07	MYG1	0.983291	0.00910626
Q8NC56	LEMD2	0.983291	8.30034e-05
P11172	UMPS	0.989934	0.00552349
P07686	HEXB	0.989934	0.00163716
Q96T83	SL9A7	0.989934	0.0461871
Q15024	EXOS7	0.989935	0.0221426
O94905	ERLN2	0.989935	0.000698626
Q8NC51	PAIRB	0.989935	0.000450631
P47756	CAPZB	0.996578	0.00107357
P35222	CTNB1	0.996579	0.00511232
Q9H1E3	NUCKS	0.996579	0.0425603
Q96ES7	SGF29	0.996579	0.00155043
Q147X3	NAA30	0.996579	0.0114226
P20290	BTF3	1.00322	0.0285391
P12277	KCRB	1.00322	0.026623
P30050	RL12	1.00322	0.000400329
Q9Y2H0	DLGP4	1.00987	0.00177317
P53367	ARFP1	1.00987	0.0205804
Q86YT6	MIB1	1.01651	0.0347855
Q9Y5V3	MAGD1	1.01651	0.0217437
Q9Y383	LC7L2	1.01651	0.0118824
Q9HC38	GLOD4	1.01651	0.0152418
P68402	PA1B2	1.02315	0.000233294
Q15084	PDIA6	1.02315	0.000811815
Q9UHD8	SEPT9	1.0298	0.011078
P02538	K2C6A	1.0298	0.00931783
P30085	KCY	1.0298	0.00145755
Q9NZJ9	NUDT4	1.03644	0.0357566
P78406	RAE1L	1.03644	0.00814532
P54802	ANAG	1.03644	0.0276633
P39687	AN32A	1.03644	0.0406365
Q04721	NOTC2	1.03644	0.0328728
Q9C0C2	TB182	1.04309	0.0189427
Q12792	TWF1	1.04309	0.00721972
Q8IYI6	EXOC8	1.04309	0.0215303
P35237	SPB6	1.04309	0.00191884
Q9Y617	SERC	1.04973	0.0187299
P08758	ANXA5	1.04973	2.71691e-05
O14770	MEIS2	1.04973	0.0456583
P04062	GLCM	1.04973	0.0147217
Q96JI7	SPTCS	1.04973	0.0348362
O14936	CSKP	1.05637	0.000126151
Q14141	SEPT6	1.05637	0.00472681
O60828	PQBP1	1.06966	0.0176105
P26006	ITA3	1.06966	0.00364646
P78559	MAP1A	1.06966	0.0012077
Q16643	DREB	1.06966	0.0380481
Q16181	SEPT7	1.06966	0.0125925
Q92615	LAR4B	1.0763	0.00193582
Q99538	LGMN	1.0763	0.00417183
Q99426	TBCB	1.0763	0.00626092
Q9H1I8	ASCC2	1.08295	0.010269
O94925	GLSK	1.08295	0.000285002
Q9NX46	ARHL2	1.08959	0.0061811
Q7Z3E5	ARMC9	1.08959	0.0043658
P41250	GARS	1.09624	0.000384894
P15289	ARSA	1.09624	0.0165768
Q5T3F8	CSCL2	1.09624	0.00231497
O95319	CELF2	1.10288	0.022378
P50416	CPT1A	1.10952	0.0375539
P27361	MK03	1.10952	0.0134427
Q9Y5K6	CD2AP	1.11617	0.0262847
Q92733	PRCC	1.11617	0.0094618
Q96SU4	OSBL9	1.12281	0.000810228
Q7Z2E3	APTX	1.12281	0.0120654
Q99959	PKP2	1.12281	0.000152594
A0FGR8	ESYT2	1.12946	0.000918268
Q9UQL6	HDAC5	1.12946	0.000679778
P52907	CAZA1	1.12946	0.00731241
P23284	PPIB	1.14939	0.0036711
Q92845	KIFA3	1.16267	0.0139717
O00139	KIF2A	1.16267	0.00206841
Q00535	CDK5	1.16267	0.0338716
P22223	CADH3	1.16267	0.00985444
P45877	PPIC	1.16932	3.43095e-05
Q8WZ82	OVCA2	1.17596	0.0307138
P48637	GSHB	1.17596	0.013584
Q9BU89	DOHH	1.17596	0.0112293
Q86SQ0	PHLB2	1.18925	0.0378233
P30837	AL1B1	1.19589	0.00160502
P04792	HSPB1	1.20918	0.00141871
P61586	RHOA	1.20918	0.0092806
P11117	PPAL	1.22247	0.00198957
Q04446	GLGB	1.22247	0.00110354
Q9UKY7	CDV3	1.22247	0.0115382
O00541	PESC	1.22247	0.0238872
P08572	CO4A2	1.22911	0.0091855
Q9HCE1	MOV10	1.2424	0.000560469
O75445	USH2A	1.2424	0.0299648
Q9UM54	MYO6	1.24904	0.00680815
Q16831	UPP1	1.24904	0.000448941
Q6ZMK1	CYHR1	1.24905	0.0176054
Q15102	PA1B3	1.25569	0.00611978
Q8IXS6	PALM2	1.25569	0.000239105
P61970	NTF2	1.25569	2.98888e-05
Q6IAA8	LTOR1	1.26233	0.012831
P26641	EF1G	1.26233	0.00601648
O15173	PGRC2	1.27562	0.0489405
P50454	SERPH	1.28226	0.0397365
P02462	CO4A1	1.28891	0.0264011
Q8TEW0	PARD3	1.28891	0.014777
Q4V328	GRAP1	1.29555	0.0422728
O15143	ARC1B	1.29555	0.00774274
Q9BZI7	REN3B	1.29555	0.010427
Q9NRP0	OSTC	1.3022	0.00206785
Q969E2	SCAM4	1.30884	0.0486691
P04080	CYTB	1.32213	0.00698338
O00499	BIN1	1.32213	0.0265519
Q8N3V7	SYNPO	1.33542	0.0171034
O95394	AGM1	1.33542	0.0272638
Q8N5G0	SIM20	1.34206	0.0306563
O00468	AGRIN	1.3487	0.0299066
O14562	UBFD1	1.3487	0.00458981
Q9H4A4	AMPB	1.3487	0.037203
Q9BRP8	PYM1	1.3487	0.0010663
O95336	6PGL	1.3487	0.00229352
Q15042	RB3GP	1.3487	0.0154433
P23381	SYWC	1.3487	0.00713343
O00292	LFTY2	1.35535	0.00817591
P40121	CAPG	1.36863	0.00682469
Q16527	CSRP2	1.38857	0.020073
Q12955	ANK3	1.39521	0.0109511
P35219	CAH8	1.39521	0.00360237
P30040	ERP29	1.40185	0.0178079
Q9BSJ8	ESYT1	1.4085	0.00123652
Q00765	REEP5	1.41514	9.60599e-05
Q8TD30	ALAT2	1.41514	0.0179468
P51572	BAP31	1.42179	0.000102367
Q9UMX5	NENF	1.42179	0.00982949
P07948	LYN	1.42843	0.0063612
P35527	K1C9	1.42843	0.0207999
O15061	SYNEM	1.42843	0.0043573
Q9H7C4	SYNCI	1.43507	0.00541682
Q9BSH5	HDHD3	1.44836	0.0115193
P24534	EF1B	1.455	0.0029069
Q07912	ACK1	1.46165	0.00535061
P02458	CO2A1	1.46165	0.0466109
Q9NX62	IMPA3	1.48158	0.00476447
P13667	PDIA4	1.48822	0.0308954
Q9BUF5	TBB6	1.50151	0.0199284
Q16658	FSCN1	1.50151	0.00584131
Q32P28	P3H1	1.5148	0.00232801
Q05209	PTN12	1.5148	0.00418647
Q8NDZ4	DIK2A	1.52144	0.0155404
Q9UBR2	CATZ	1.52809	0.00150249
Q9UNL2	SSRG	1.53473	0.00490869
O15116	LSM1	1.53473	0.000688584
O00299	CLIC1	1.56131	0.00195786
Q96AA3	RFT1	1.56795	0.0093816
P51148	RAB5C	1.56795	0.0467989
Q7L311	ARMX2	1.59453	0.0309611
Q96JB6	LOXL4	1.59453	0.00164529
P67809	YBOX1	1.59453	0.00690602
Q15796	SMAD2	1.61446	0.005209
P51668	UB2D1	1.61446	0.00509983
P06865	HEXA	1.64103	0.0252535
P08243	ASNS	1.65432	0.00638914
Q04941	PLP2	1.65432	0.000823909
P30101	PDIA3	1.66096	0.00787676
P17252	KPCA	1.70747	0.000691754
Q9Y679	AUP1	1.74733	0.00011405
O43175	SERA	1.75398	0.00517697
Q9BTY2	FUCO2	1.76727	2.18403e-05
O60493	SNX3	1.76727	0.00618481
P08729	K2C7	1.77391	0.0227105
Q53FA7	QORX	1.81377	0.0126772
P17301	ITA2	1.8337	0.0290556
Q9Y2E5	MA2B2	1.86692	0.0102788
Q08170	SRSF4	1.88021	0.0327757
Q9H6S3	ES8L2	1.8935	0.049709
Q13557	KCC2D	1.90014	0.00612706
Q8IUR0	TPPC5	1.95994	0.00743825
O75367	H2AY	1.9998	0.00544659
P29373	RABP2	2.01309	0.038864
Q9Y646	CBPQ	2.03966	0.00349549
Q6KF10	GDF6	2.08617	0.000404297
Q9NZM1	MYOF	2.13932	0.0126283
P09525	ANXA4	2.14597	0.0138549
P08294	SODE	2.15925	0.00127558
Q9NZN3	EHD3	2.2124	0.000534284
Q12830	BPTF	2.23234	0.014201
P08134	RHOC	2.26556	0.00471082
Q99988	GDF15	2.27884	0.0214734
Q6ZVX7	FBX50	2.30542	0.0141304
Q14195	DPYL3	2.37186	0.000192904
P61812	TGFB2	2.4848	0.0443407
P05787	K2C8	2.53795	0.021267
Q9Y2K7	KDM2A	2.64425	0.000559955
P17936	IBP3	2.73062	0.0267906
O94832	MYO1D	2.77713	0.004671
O43707	ACTN4	2.89672	0.0301055
Q96CX2	KCD12	2.99638	0.0214701
P35579	MYH9	2.99638	0.0459351
Q92743	HTRA1	3.02295	0.00270911
P60709	ACTB	3.18905	0.0361287
P05783	K1C18	3.34186	0.00870824
P04083	ANXA1	3.55446	0.016837
Q14194	DPYL1	3.58768	0.0108888
Q9P291	ARMX1	3.82022	0.000944385
Q96RK4	BBS4	3.87337	0.000641676
