## Supplementary material for "The novel conserved NAD^+^-binding micropeptide SGHRT regulates mitochondrial function and metabolism in human cardiomyocytes": Table S1

### Sheet: Table S1
Description	1st_ratio	2nd_ratio	3rd_ratio	Name	accession
sp|O08528|HXK2_MOUSE Hexokinase-2 OS=Mus musculus OX=10090 GN=Hk2 PE=1 SV=1	NA	1.42877	unique	Hk2	O08528
sp|O08756|HCD2_MOUSE 3-hydroxyacyl-CoA dehydrogenase type-2 OS=Mus musculus OX=10090 GN=Hsd17b10 PE=1 SV=4	unique	2.40775	2.87874	Hsd17b10	O08756
sp|O55126|NIPS2_MOUSE Protein NipSnap homolog 2 OS=Mus musculus OX=10090 GN=Nipsnap2 PE=1 SV=1	unique	1.03189	0.794135	Nipsnap2	O55126
sp|O55143|AT2A2_MOUSE Sarcoplasmic/endoplasmic reticulum calcium ATPase 2 OS=Mus musculus OX=10090 GN=Atp2a2 PE=1 SV=2	1.60818	1.03189	1.13884	Atp2a2	O55143			Note:
sp|O70250|PGAM2_MOUSE Phosphoglycerate mutase 2 OS=Mus musculus OX=10090 GN=Pgam2 PE=1 SV=3	unique	2.19277	1.25119	Pgam2	O70250
sp|O70622|RTN2_MOUSE Reticulon-2 OS=Mus musculus OX=10090 GN=Rtn2 PE=1 SV=1	unique	unique	unique	Rtn2	O70622			1st, 2nd and 3rd refers to different biological replicates.
sp|P00342|LDHC_MOUSE L-lactate dehydrogenase C chain OS=Mus musculus OX=10090 GN=Ldhc PE=1 SV=2	1.48086	1.03189	NA	Ldhc	P00342
sp|P03921|NU5M_MOUSE NADH-ubiquinone oxidoreductase chain 5 OS=Mus musculus OX=10090 GN=Mtnd5 PE=1 SV=3	NA	unique	unique	Mtnd5	P03921			The "ratios" are the ratio of empai score between the paired co-IP analysis between pull down with SGHRT-3X FLAG peptide (target) and 3X FLAG peptide (control) as baits, respectively
sp|P03930|ATP8_MOUSE ATP synthase protein 8 OS=Mus musculus OX=10090 GN=Mtatp8 PE=1 SV=1	0.683475	1.03189	unique	Mtatp8	P03930
sp|P04117|FABP4_MOUSE Fatty acid-binding protein, adipocyte OS=Mus musculus OX=10090 GN=Fabp4 PE=1 SV=3	4.32867	1.03189	0.794135	Fabp4	P04117			"Unique" means this protein was only observed in target pull down but not control pull down; while NA refers to the opposite, where the protein was only observed in control pull down but not target pull down.
sp|P05064|ALDOA_MOUSE Fructose-bisphosphate aldolase A OS=Mus musculus OX=10090 GN=Aldoa PE=1 SV=2	0.683475	1.03189	1.00727	Aldoa	P05064
sp|P05202|AATM_MOUSE Aspartate aminotransferase, mitochondrial OS=Mus musculus OX=10090 GN=Got2 PE=1 SV=1	0.524811	1.02649	1.21862	Got2	P05202			A ratio larger than 1 suggests the protein is more enriched in target sample compared to control sample, while a ratio smaller than 1 suggests the protein is less enriched in target sample compared to control sample
sp|P05213|TBA1B_MOUSE Tubulin alpha-1B chain OS=Mus musculus OX=10090 GN=Tuba1b PE=1 SV=2	1.10115	NA	1.98995	Tuba1b	P05213
sp|P07310|KCRM_MOUSE Creatine kinase M-type OS=Mus musculus OX=10090 GN=Ckm PE=1 SV=1	1.26644	1.81871	1.18586	Ckm	P07310
sp|P07724|ALBU_MOUSE Serum albumin OS=Mus musculus OX=10090 GN=Alb PE=1 SV=3	0.83813	1.19866	1.02421	Alb	P07724
sp|P08249|MDHM_MOUSE Malate dehydrogenase, mitochondrial OS=Mus musculus OX=10090 GN=Mdh2 PE=1 SV=3	1.45808	1.20646	1.03703	Mdh2	P08249
sp|P09542|MYL3_MOUSE Myosin light chain 3 OS=Mus musculus OX=10090 GN=Myl3 PE=1 SV=4	1.01154	0.743766	1.18002	Myl3	P09542
sp|P09671|SODM_MOUSE Superoxide dismutase [Mn], mitochondrial OS=Mus musculus OX=10090 GN=Sod2 PE=1 SV=3	0.683475	2.07942	2.34966	Sod2	P09671
sp|P10126|EF1A1_MOUSE Elongation factor 1-alpha 1 OS=Mus musculus OX=10090 GN=Eef1a1 PE=1 SV=3	unique	1.30971	1.12172	Eef1a1	P10126
sp|P10639|THIO_MOUSE Thioredoxin OS=Mus musculus OX=10090 GN=Txn PE=1 SV=3	NA	4.61895	unique	Txn	P10639
sp|P11404|FABPH_MOUSE Fatty acid-binding protein, heart OS=Mus musculus OX=10090 GN=Fabp3 PE=1 SV=5	2.81933	0.373874	1.07405	Fabp3	P11404
sp|P11679|K2C8_MOUSE Keratin, type II cytoskeletal 8 OS=Mus musculus OX=10090 GN=Krt8 PE=1 SV=4	NA	unique	unique	Krt8	P11679
sp|P12787|COX5A_MOUSE Cytochrome c oxidase subunit 5A, mitochondrial OS=Mus musculus OX=10090 GN=Cox5a PE=1 SV=2	NA	1.03189	3.14916	Cox5a	P12787
sp|P14152|MDHC_MOUSE Malate dehydrogenase, cytoplasmic OS=Mus musculus OX=10090 GN=Mdh1 PE=1 SV=3	1.07779	1.03189	1.25061	Mdh1	P14152
sp|P14602|HSPB1_MOUSE Heat shock protein beta-1 OS=Mus musculus OX=10090 GN=Hspb1 PE=1 SV=3	0	1.03189	5.83689	Hspb1	P14602
sp|P16045|LEG1_MOUSE Galectin-1 OS=Mus musculus OX=10090 GN=Lgals1 PE=1 SV=3	0.683475	1.03189	2.17571	Lgals1	P16045
sp|P16125|LDHB_MOUSE L-lactate dehydrogenase B chain OS=Mus musculus OX=10090 GN=Ldhb PE=1 SV=2	1.52467	1.45975	0.794135	Ldhb	P16125
sp|P17182|ENOA_MOUSE Alpha-enolase OS=Mus musculus OX=10090 GN=Eno1 PE=1 SV=3	NA	unique	1.74426	Eno1	P17182
sp|P17742|PPIA_MOUSE Peptidyl-prolyl cis-trans isomerase A OS=Mus musculus OX=10090 GN=Ppia PE=1 SV=2	unique	1.03189	0.555159	Ppia	P17742
sp|P18760|COF1_MOUSE Cofilin-1 OS=Mus musculus OX=10090 GN=Cfl1 PE=1 SV=3	2.62454	2.35271	0.603284	Cfl1	P18760
sp|P20108|PRDX3_MOUSE Thioredoxin-dependent peroxide reductase, mitochondrial OS=Mus musculus OX=10090 GN=Prdx3 PE=1 SV=1	unique	2.41758	0.794135	Prdx3	P20108
sp|P22599|A1AT2_MOUSE Alpha-1-antitrypsin 1-2 OS=Mus musculus OX=10090 GN=Serpina1b PE=1 SV=2	unique	NA	unique	Serpina1b	P22599
sp|P25444|RS2_MOUSE 40S ribosomal protein S2 OS=Mus musculus OX=10090 GN=Rps2 PE=1 SV=3	NA	1.03189	1.75844	Rps2	P25444
sp|P29699|FETUA_MOUSE Alpha-2-HS-glycoprotein OS=Mus musculus OX=10090 GN=Ahsg PE=1 SV=1	NA	1.03189	unique	Ahsg	P29699
sp|P34914|HYES_MOUSE Bifunctional epoxide hydrolase 2 OS=Mus musculus OX=10090 GN=Ephx2 PE=1 SV=2	unique	0.732311	1.44268	Ephx2	P34914
sp|P35486|ODPA_MOUSE Pyruvate dehydrogenase E1 component subunit alpha, somatic form, mitochondrial OS=Mus musculus OX=10090 GN=Pdha1 PE=1 SV=1	unique	1.28007	0.932246	Pdha1	P35486
sp|P35700|PRDX1_MOUSE Peroxiredoxin-1 OS=Mus musculus OX=10090 GN=Prdx1 PE=1 SV=1	unique	1.03189	0.794135	Prdx1	P35700
sp|P38647|GRP75_MOUSE Stress-70 protein, mitochondrial OS=Mus musculus OX=10090 GN=Hspa9 PE=1 SV=3	1.47487	0.454732	1.16162	Hspa9	P38647
sp|P41216|ACSL1_MOUSE Long-chain-fatty-acid--CoA ligase 1 OS=Mus musculus OX=10090 GN=Acsl1 PE=1 SV=2	1.58743	0.933617	1.13104	Acsl1	P41216
sp|P42932|TCPQ_MOUSE T-complex protein 1 subunit theta OS=Mus musculus OX=10090 GN=Cct8 PE=1 SV=3	unique	NA	2.80594	Cct8	P42932
sp|P45376|ALDR_MOUSE Aldo-keto reductase family 1 member B1 OS=Mus musculus OX=10090 GN=Akr1b1 PE=1 SV=3	unique	0	1.85629	Akr1b1	P45376
sp|P47738|ALDH2_MOUSE Aldehyde dehydrogenase, mitochondrial OS=Mus musculus OX=10090 GN=Aldh2 PE=1 SV=1	unique	1.44465	1.14866	Aldh2	P47738
sp|P47857|PFKAM_MOUSE ATP-dependent 6-phosphofructokinase, muscle type OS=Mus musculus OX=10090 GN=Pfkm PE=1 SV=3	1.79412	0.687928	1.21286	Pfkm	P47857
sp|P47934|CACP_MOUSE Carnitine O-acetyltransferase OS=Mus musculus OX=10090 GN=Crat PE=1 SV=3	unique	1.03189	1.52945	Crat	P47934
sp|P48962|ADT1_MOUSE ADP/ATP translocase 1 OS=Mus musculus OX=10090 GN=Slc25a4 PE=1 SV=4	0.930553	1.03189	1.35901	Slc25a4	P48962
sp|P50544|ACADV_MOUSE Very long-chain specific acyl-CoA dehydrogenase, mitochondrial OS=Mus musculus OX=10090 GN=Acadvl PE=1 SV=3	2.05042	1.27884	0.909139	Acadvl	P50544
sp|P51174|ACADL_MOUSE Long-chain specific acyl-CoA dehydrogenase, mitochondrial OS=Mus musculus OX=10090 GN=Acadl PE=1 SV=2	2.27825	0.746475	1.08215	Acadl	P51174
sp|P51410|RL9_MOUSE 60S ribosomal protein L9 OS=Mus musculus OX=10090 GN=Rpl9 PE=2 SV=2	0	1.03189	1.73953	Rpl9	P51410
sp|P51667|MLRV_MOUSE Myosin regulatory light chain 2, ventricular/cardiac muscle isoform OS=Mus musculus OX=10090 GN=Myl2 PE=1 SV=3	NA	1.03189	1.26183	Myl2	P51667
sp|P51881|ADT2_MOUSE ADP/ATP translocase 2 OS=Mus musculus OX=10090 GN=Slc25a5 PE=1 SV=3	1.65877	1.22313	1.23711	Slc25a5	P51881
sp|P52825|CPT2_MOUSE Carnitine O-palmitoyltransferase 2, mitochondrial OS=Mus musculus OX=10090 GN=Cpt2 PE=1 SV=2	unique	1.03189	1.24793	Cpt2	P52825
sp|P54071|IDHP_MOUSE Isocitrate dehydrogenase [NADP], mitochondrial OS=Mus musculus OX=10090 GN=Idh2 PE=1 SV=3	1.90265	1.15722	0.961395	Idh2	P54071
sp|P55264|ADK_MOUSE Adenosine kinase OS=Mus musculus OX=10090 GN=Adk PE=1 SV=2	0	1.03189	unique	Adk	P55264
sp|P56135|ATPK_MOUSE ATP synthase subunit f, mitochondrial OS=Mus musculus OX=10090 GN=Atp5mf PE=1 SV=3	1.68776	1.94439	1.23792	Atp5mf	P56135
sp|P56959|FUS_MOUSE RNA-binding protein FUS OS=Mus musculus OX=10090 GN=Fus PE=1 SV=1	unique	1.63889	0.61586	Fus	P56959
sp|P60335|PCBP1_MOUSE Poly(rC)-binding protein 1 OS=Mus musculus OX=10090 GN=Pcbp1 PE=1 SV=1	NA	1.65103	1.65445	Pcbp1	P60335
sp|P61089|UBE2N_MOUSE Ubiquitin-conjugating enzyme E2 N OS=Mus musculus OX=10090 GN=Ube2n PE=1 SV=1	0.683475	1.03189	3.11772	Ube2n	P61089
sp|P61979|HNRPK_MOUSE Heterogeneous nuclear ribonucleoprotein K OS=Mus musculus OX=10090 GN=Hnrnpk PE=1 SV=1	0.683475	unique	1.3032	Hnrnpk	P61979
sp|P62702|RS4X_MOUSE 40S ribosomal protein S4, X isoform OS=Mus musculus OX=10090 GN=Rps4x PE=1 SV=2	NA	1.03189	1.38974	Rps4x	P62702
sp|P62849|RS24_MOUSE 40S ribosomal protein S24 OS=Mus musculus OX=10090 GN=Rps24 PE=1 SV=1	unique	1.59777	0.346735	Rps24	P62849
sp|P62862|RS30_MOUSE 40S ribosomal protein S30 OS=Mus musculus OX=10090 GN=Fau PE=1 SV=1	NA	1.03189	unique	Fau	P62862
sp|P67984|RL22_MOUSE 60S ribosomal protein L22 OS=Mus musculus OX=10090 GN=Rpl22 PE=1 SV=2	unique	1.03189	0.794135	Rpl22	P67984
sp|P68368|TBA4A_MOUSE Tubulin alpha-4A chain OS=Mus musculus OX=10090 GN=Tuba4a PE=1 SV=1	NA	1.03189	1.57215	Tuba4a	P68368
sp|P68372|TBB4B_MOUSE Tubulin beta-4B chain OS=Mus musculus OX=10090 GN=Tubb4b PE=1 SV=1	unique	0.686208	1.25297	Tubb4b	P68372
sp|P70296|PEBP1_MOUSE Phosphatidylethanolamine-binding protein 1 OS=Mus musculus OX=10090 GN=Pebp1 PE=1 SV=3	1.52229	1.02589	1.18152	Pebp1	P70296
sp|P70404|IDHG1_MOUSE Isocitrate dehydrogenase [NAD] subunit gamma 1, mitochondrial OS=Mus musculus OX=10090 GN=Idh3g PE=1 SV=1	1.05628	1.45679	1.49484	Idh3g	P70404
sp|P84104|SRSF3_MOUSE Serine/arginine-rich splicing factor 3 OS=Mus musculus OX=10090 GN=Srsf3 PE=1 SV=1	unique	1.03189	NA	Srsf3	P84104
sp|P97351|RS3A_MOUSE 40S ribosomal protein S3a OS=Mus musculus OX=10090 GN=Rps3a PE=1 SV=3	NA	1.03189	unique	Rps3a	P97351
sp|P97443|SMYD1_MOUSE Histone-lysine N-methyltransferase Smyd1 OS=Mus musculus OX=10090 GN=Smyd1 PE=1 SV=3	NA	unique	unique	Smyd1	P97443
sp|P97807|FUMH_MOUSE Fumarate hydratase, mitochondrial OS=Mus musculus OX=10090 GN=Fh PE=1 SV=3	unique	1.29535	1.12274	Fh	P97807
sp|P97823|LYPA1_MOUSE Acyl-protein thioesterase 1 OS=Mus musculus OX=10090 GN=Lypla1 PE=1 SV=1	NA	1.03189	unique	Lypla1	P97823
sp|Q00623|APOA1_MOUSE Apolipoprotein A-I OS=Mus musculus OX=10090 GN=Apoa1 PE=1 SV=2	unique	0	1.07698	Apoa1	Q00623
sp|Q01768|NDKB_MOUSE Nucleoside diphosphate kinase B OS=Mus musculus OX=10090 GN=Nme2 PE=1 SV=1	unique	1.03189	1.43143	Nme2	Q01768
sp|Q01853|TERA_MOUSE Transitional endoplasmic reticulum ATPase OS=Mus musculus OX=10090 GN=Vcp PE=1 SV=4	unique	0.737066	1.77413	Vcp	Q01853
sp|Q1XH17|TRI72_MOUSE Tripartite motif-containing protein 72 OS=Mus musculus OX=10090 GN=Trim72 PE=1 SV=1	0	1.03189	1.28779	Trim72	Q1XH17
sp|Q3TC72|FAHD2_MOUSE Fumarylacetoacetate hydrolase domain-containing protein 2A OS=Mus musculus OX=10090 GN=Fahd2 PE=1 SV=1	0	1.03189	1.26473	Fahd2	Q3TC72
sp|Q5EBG6|HSPB6_MOUSE Heat shock protein beta-6 OS=Mus musculus OX=10090 GN=Hspb6 PE=1 SV=1	NA	1.03189	unique	Hspb6	Q5EBG6
sp|Q60597|ODO1_MOUSE 2-oxoglutarate dehydrogenase, mitochondrial OS=Mus musculus OX=10090 GN=Ogdh PE=1 SV=3	0.410085	1.6135	1.25136	Ogdh	Q60597
sp|Q60936|COQ8A_MOUSE Atypical kinase COQ8A, mitochondrial OS=Mus musculus OX=10090 GN=Coq8a PE=1 SV=2	unique	1.03189	unique	Coq8a	Q60936
sp|Q64433|CH10_MOUSE 10 kDa heat shock protein, mitochondrial OS=Mus musculus OX=10090 GN=Hspe1 PE=1 SV=2	unique	0	1.48095	Hspe1	Q64433
sp|Q6P8J7|KCRS_MOUSE Creatine kinase S-type, mitochondrial OS=Mus musculus OX=10090 GN=Ckmt2 PE=1 SV=1	0.854344	1.32063	1.26931	Ckmt2	Q6P8J7
sp|Q6PB66|LPPRC_MOUSE Leucine-rich PPR motif-containing protein, mitochondrial OS=Mus musculus OX=10090 GN=Lrpprc PE=1 SV=2	unique	0	2.38241	Lrpprc	Q6PB66
sp|Q78IK2|ATPMD_MOUSE ATP synthase membrane subunit DAPIT, mitochondrial OS=Mus musculus OX=10090 GN=Atp5md PE=1 SV=1	NA	1.03189	1.75224	Atp5md	Q78IK2
sp|Q7TQ48|SRCA_MOUSE Sarcalumenin OS=Mus musculus OX=10090 GN=Srl PE=1 SV=1	0.966292	1.03189	1.44876	Srl	Q7TQ48
sp|Q8BFR5|EFTU_MOUSE Elongation factor Tu, mitochondrial OS=Mus musculus OX=10090 GN=Tufm PE=1 SV=1	1.24911	0.892087	1.39936	Tufm	Q8BFR5
sp|Q8BH59|CMC1_MOUSE Calcium-binding mitochondrial carrier protein Aralar1 OS=Mus musculus OX=10090 GN=Slc25a12 PE=1 SV=1	NA	2.14978	1.04264	Slc25a12	Q8BH59
sp|Q8BH64|EHD2_MOUSE EH domain-containing protein 2 OS=Mus musculus OX=10090 GN=Ehd2 PE=1 SV=1	0	2.2112	2.17064	Ehd2	Q8BH64
sp|Q8BH95|ECHM_MOUSE Enoyl-CoA hydratase, mitochondrial OS=Mus musculus OX=10090 GN=Echs1 PE=1 SV=1	0.394526	1.03189	1.29862	Echs1	Q8BH95
sp|Q8CG76|ARK72_MOUSE Aflatoxin B1 aldehyde reductase member 2 OS=Mus musculus OX=10090 GN=Akr7a2 PE=1 SV=3	unique	NA	unique	Akr7a2	Q8CG76
sp|Q8CI94|PYGB_MOUSE Glycogen phosphorylase, brain form OS=Mus musculus OX=10090 GN=Pygb PE=1 SV=3	unique	0.737066	1.67099	Pygb	Q8CI94
sp|Q8K1Z0|COQ9_MOUSE Ubiquinone biosynthesis protein COQ9, mitochondrial OS=Mus musculus OX=10090 GN=Coq9 PE=1 SV=1	NA	unique	1.64936	Coq9	Q8K1Z0
sp|Q8QZS1|HIBCH_MOUSE 3-hydroxyisobutyryl-CoA hydrolase, mitochondrial OS=Mus musculus OX=10090 GN=Hibch PE=1 SV=1	unique	NA	unique	Hibch	Q8QZS1
sp|Q8VDN2|AT1A1_MOUSE Sodium/potassium-transporting ATPase subunit alpha-1 OS=Mus musculus OX=10090 GN=Atp1a1 PE=1 SV=1	NA	1.03189	1.35003	Atp1a1	Q8VDN2
sp|Q8VEM8|MPCP_MOUSE Phosphate carrier protein, mitochondrial OS=Mus musculus OX=10090 GN=Slc25a3 PE=1 SV=1	1.22872	1.97908	1.70105	Slc25a3	Q8VEM8
sp|Q8VH51|RBM39_MOUSE RNA-binding protein 39 OS=Mus musculus OX=10090 GN=Rbm39 PE=1 SV=2	unique	1.65103	NA	Rbm39	Q8VH51
sp|Q91VM9|IPYR2_MOUSE Inorganic pyrophosphatase 2, mitochondrial OS=Mus musculus OX=10090 GN=Ppa2 PE=1 SV=1	0	unique	1.12881	Ppa2	Q91VM9
sp|Q91VR2|ATPG_MOUSE ATP synthase subunit gamma, mitochondrial OS=Mus musculus OX=10090 GN=Atp5f1c PE=1 SV=1	3.27092	1.33334	0.794135	Atp5f1c	Q91VR2
sp|Q91VT4|CBR4_MOUSE Carbonyl reductase family member 4 OS=Mus musculus OX=10090 GN=Cbr4 PE=1 SV=2	0.683475	1.03189	1.3032	Cbr4	Q91VT4
sp|Q91WD5|NDUS2_MOUSE NADH dehydrogenase [ubiquinone] iron-sulfur protein 2, mitochondrial OS=Mus musculus OX=10090 GN=Ndufs2 PE=1 SV=1	NA	4.90149	1.43658	Ndufs2	Q91WD5
sp|Q91WS0|CISD1_MOUSE CDGSH iron-sulfur domain-containing protein 1 OS=Mus musculus OX=10090 GN=Cisd1 PE=1 SV=1	NA	1.03189	3.47434	Cisd1	Q91WS0
sp|Q921G7|ETFD_MOUSE Electron transfer flavoprotein-ubiquinone oxidoreductase, mitochondrial OS=Mus musculus OX=10090 GN=Etfdh PE=1 SV=1	1.48086	0.479093	1.08467	Etfdh	Q921G7
sp|Q924X2|CPT1B_MOUSE Carnitine O-palmitoyltransferase 1, muscle isoform OS=Mus musculus OX=10090 GN=Cpt1b PE=1 SV=1	1.30186	1.03189	1.19696	Cpt1b	Q924X2
sp|Q99LC5|ETFA_MOUSE Electron transfer flavoprotein subunit alpha, mitochondrial OS=Mus musculus OX=10090 GN=Etfa PE=1 SV=2	0.329081	1.03189	1.06598	Etfa	Q99LC5
sp|Q99LX0|PARK7_MOUSE Protein/nucleic acid deglycase DJ-1 OS=Mus musculus OX=10090 GN=Park7 PE=1 SV=1	0	1.03189	1.12296	Park7	Q99LX0
sp|Q99NB1|ACS2L_MOUSE Acetyl-coenzyme A synthetase 2-like, mitochondrial OS=Mus musculus OX=10090 GN=Acss1 PE=1 SV=1	unique	0.515946	1.52474	Acss1	Q99NB1
sp|Q9CQ69|QCR8_MOUSE Cytochrome b-c1 complex subunit 8 OS=Mus musculus OX=10090 GN=Uqcrq PE=1 SV=3	NA	1.03189	2.24319	Uqcrq	Q9CQ69
sp|Q9CQA3|SDHB_MOUSE Succinate dehydrogenase [ubiquinone] iron-sulfur subunit, mitochondrial OS=Mus musculus OX=10090 GN=Sdhb PE=1 SV=1	1.68776	1.29626	0.946394	Sdhb	Q9CQA3
sp|Q9CQN1|TRAP1_MOUSE Heat shock protein 75 kDa, mitochondrial OS=Mus musculus OX=10090 GN=Trap1 PE=1 SV=1	unique	NA	1.66046	Trap1	Q9CQN1
sp|Q9CQP0|RM33_MOUSE 39S ribosomal protein L33, mitochondrial OS=Mus musculus OX=10090 GN=Mrpl33 PE=1 SV=1	unique	1.03189	0.794135	Mrpl33	Q9CQP0
sp|Q9CQQ7|AT5F1_MOUSE ATP synthase F(0) complex subunit B1, mitochondrial OS=Mus musculus OX=10090 GN=Atp5pb PE=1 SV=1	0	1.40232	2.17577	Atp5pb	Q9CQQ7
sp|Q9CQR4|ACO13_MOUSE Acyl-coenzyme A thioesterase 13 OS=Mus musculus OX=10090 GN=Acot13 PE=1 SV=1	0.294274	1.03189	1.37871	Acot13	Q9CQR4
sp|Q9CQZ5|NDUA6_MOUSE NADH dehydrogenase [ubiquinone] 1 alpha subcomplex subunit 6 OS=Mus musculus OX=10090 GN=Ndufa6 PE=1 SV=1	unique	1.03189	0.341919	Ndufa6	Q9CQZ5
sp|Q9CR62|M2OM_MOUSE Mitochondrial 2-oxoglutarate/malate carrier protein OS=Mus musculus OX=10090 GN=Slc25a11 PE=1 SV=3	NA	1.03189	1.96198	Slc25a11	Q9CR62
sp|Q9CXW4|RL11_MOUSE 60S ribosomal protein L11 OS=Mus musculus OX=10090 GN=Rpl11 PE=1 SV=4	unique	0	1.72638	Rpl11	Q9CXW4
sp|Q9CZU6|CISY_MOUSE Citrate synthase, mitochondrial OS=Mus musculus OX=10090 GN=Cs PE=1 SV=1	2.39216	1.30018	1.25879	Cs	Q9CZU6
sp|Q9D023|MPC2_MOUSE Mitochondrial pyruvate carrier 2 OS=Mus musculus OX=10090 GN=Mpc2 PE=1 SV=1	unique	1.82566	0.794135	Mpc2	Q9D023
sp|Q9D051|ODPB_MOUSE Pyruvate dehydrogenase E1 component subunit beta, mitochondrial OS=Mus musculus OX=10090 GN=Pdhb PE=1 SV=1	NA	2.2514	1.31967	Pdhb	Q9D051
sp|Q9D0F9|PGM1_MOUSE Phosphoglucomutase-1 OS=Mus musculus OX=10090 GN=Pgm1 PE=1 SV=4	NA	unique	1.6395	Pgm1	Q9D0F9
sp|Q9D6K8|FUND2_MOUSE FUN14 domain-containing protein 2 OS=Mus musculus OX=10090 GN=Fundc2 PE=1 SV=1	unique	unique	unique	Fundc2	Q9D6K8
sp|Q9D7B6|ACAD8_MOUSE Isobutyryl-CoA dehydrogenase, mitochondrial OS=Mus musculus OX=10090 GN=Acad8 PE=1 SV=2	unique	NA	unique	Acad8	Q9D7B6
sp|Q9D8N0|EF1G_MOUSE Elongation factor 1-gamma OS=Mus musculus OX=10090 GN=Eef1g PE=1 SV=3	unique	NA	1.09536	Eef1g	Q9D8N0
sp|Q9DB20|ATPO_MOUSE ATP synthase subunit O, mitochondrial OS=Mus musculus OX=10090 GN=Atp5po PE=1 SV=1	0.683475	1.03189	1.17221	Atp5po	Q9DB20
sp|Q9DC69|NDUA9_MOUSE NADH dehydrogenase [ubiquinone] 1 alpha subcomplex subunit 9, mitochondrial OS=Mus musculus OX=10090 GN=Ndufa9 PE=1 SV=2	NA	unique	1.96103	Ndufa9	Q9DC69
sp|Q9DCL9|PUR6_MOUSE Multifunctional protein ADE2 OS=Mus musculus OX=10090 GN=Paics PE=1 SV=4	unique	NA	1.67651	Paics	Q9DCL9
sp|Q9DCW4|ETFB_MOUSE Electron transfer flavoprotein subunit beta OS=Mus musculus OX=10090 GN=Etfb PE=1 SV=3	unique	1.03189	1.15633	Etfb	Q9DCW4
sp|Q9ESZ8|GTF2I_MOUSE General transcription factor II-I OS=Mus musculus OX=10090 GN=Gtf2i PE=1 SV=3	unique	0.495308	1.75955	Gtf2i	Q9ESZ8
sp|Q9JI91|ACTN2_MOUSE Alpha-actinin-2 OS=Mus musculus OX=10090 GN=Actn2 PE=1 SV=2	unique	NA	1.24709	Actn2	Q9JI91
sp|Q9QYG0|NDRG2_MOUSE Protein NDRG2 OS=Mus musculus OX=10090 GN=Ndrg2 PE=1 SV=1	unique	1.46185	0.794135	Ndrg2	Q9QYG0
sp|Q9QYR9|ACOT2_MOUSE Acyl-coenzyme A thioesterase 2, mitochondrial OS=Mus musculus OX=10090 GN=Acot2 PE=1 SV=2	0.683475	1.36726	1.21368	Acot2	Q9QYR9
sp|Q9R0P5|DEST_MOUSE Destrin OS=Mus musculus OX=10090 GN=Dstn PE=1 SV=3	1.55832	1.03189	0.360795	Dstn	Q9R0P5
sp|Q9R0Y5|KAD1_MOUSE Adenylate kinase isoenzyme 1 OS=Mus musculus OX=10090 GN=Ak1 PE=1 SV=1	NA	1.03189	1.65954	Ak1	Q9R0Y5
sp|Q9WUM5|SUCA_MOUSE Succinate--CoA ligase [ADP/GDP-forming] subunit alpha, mitochondrial OS=Mus musculus OX=10090 GN=Suclg1 PE=1 SV=4	2.07671	1.31925	1.27265	Suclg1	Q9WUM5
sp|Q9WUR2|ECI2_MOUSE Enoyl-CoA delta isomerase 2, mitochondrial OS=Mus musculus OX=10090 GN=Eci2 PE=1 SV=2	NA	unique	1.28574	Eci2	Q9WUR2
sp|Q9Z2I9|SUCB1_MOUSE Succinate--CoA ligase [ADP-forming] subunit beta, mitochondrial OS=Mus musculus OX=10090 GN=Sucla2 PE=1 SV=2	1.12773	1.70262	1.00424	Sucla2	Q9Z2I9
